# Genomic analysis based on chromosome-level genome assembly reveals an expansion of terpene biosynthesis of *Azadirachta indica*

**DOI:** 10.1101/2021.11.11.468207

**Authors:** Yuhui Du, Wei Song, Zhiqiu Yin, Shengbo Wu, Jiaheng Liu, Ning Wang, Hua Jin, Jianjun Qiao, Yi-Xin Huo

## Abstract

*Azadirachta indica* (neem), an evergreen tree of the Meliaceae family, is a source of the potent biopesticide azadirachtin. The lack of a chromosome-level assembly impedes the understanding of in-depth genomic architecture and the comparative genomic analysis of *A. indica*. Here, a high-quality genome assembly of *A. indica* was constructed using a combination of data from Illumina, PacBio, and Hi-C technology, which is the first chromosome-scale genome assembly of *A. indica*. The genome size of *A. indica* is 281 Mb anchored to 14 chromosomes (contig N50=6 Mb and scaffold N50=19 Mb). The genome assembly contained 115 Mb repetitive elements and 25,767 protein-coding genes. Evolutional analysis revealed that *A. indica* didn’t experience any whole-genome duplication (WGD) event after the core eudicot γ event, but some genes and genome segment might undergo recent duplications. The secondary metabolite clusters, TPS genes, and CYP genes were also identified. Comparative genomic analysis revealed that most of the *A. indica*-specific TPS genes and CYP genes were located on the terpene-related clusters on chromosome 13. It is suggested that chromosome 13 may play an important role in the specific terpene biosynthesis of *A. indica*. And the gene duplication events may be responsible for the terpene biosynthesis expansion in *A. indica*. This will shed light on terpene biosynthesis in *A. indica* and facilitate comparative genomic research of the family Meliaceae.
