## Supplementary material for "Genomic analysis based on chromosome-level genome assembly reveals an expansion of terpene biosynthesis of *Azadirachta indica*": Table S10 KEGG pathways of expanded families in A. indica

### Sheet: Sheet1
Table S10. KEGG pathways of expanded families in A. indica.
Term Name	MainClass	Input number	Background number	p-value	enrichFactor	corrected p-value(BH method)
03013 RNA transport	A09120 Genetic Information Processing	21	173	0.000245069	2.33322	0.0438674
A09120 Genetic Information Processing	A09120 Genetic Information Processing	107	1509	0.000326141	1.36294	0.0291896
B 09122 Translation	A09120 Genetic Information Processing	51	661	0.00272904	1.48304	0.162833
00520 Amino sugar and nucleotide sugar metabolism	A09100 Metabolism	15	136	0.00464784	2.12	0.207991
B 09121 Transcription	A09120 Genetic Information Processing	22	233	0.00489069	1.81489	0.175087
03020 RNA polymerase	A09120 Genetic Information Processing	7	42	0.0054625	3.20355	0.162965
B 09101 Carbohydrate metabolism	A09100 Metabolism	53	771	0.0210278	1.32131	0.537711
03041 Spliceosome	A09180 Brite Hierarchies	24	302	0.0252525	1.52752	0.565025
00604 Glycosphingolipid biosynthesis - ganglio series	A09100 Metabolism	2	6	0.035239	6.40711	0.700865
B 09105 Amino acid metabolism	A09100 Metabolism	32	445	0.0386102	1.38221	0.691123
03021 Transcription machinery	A09180 Brite Hierarchies	19	239	0.0430674	1.52806	0.700825
00860 Porphyrin and chlorophyll metabolism	A09100 Metabolism	6	51	0.0477674	2.26133	0.71253
00562 Inositol phosphate metabolism	A09100 Metabolism	7	65	0.0510247	2.06999	0.702571
00630 Glyoxylate and dicarboxylate metabolism	A09100 Metabolism	8	81	0.0589782	1.8984	0.754078
03032 DNA replication proteins	A09180 Brite Hierarchies	12	141	0.063293	1.63586	0.755296
00780 Biotin metabolism	A09100 Metabolism	3	18	0.0638381	3.20355	0.714189
03008 Ribosome biogenesis in eukaryotes	A09120 Genetic Information Processing	8	84	0.0700373	1.8306	0.737452
00052 Galactose metabolism	A09100 Metabolism	7	70	0.070689	1.92213	0.702962
01006 Prenyltransferases	A09180 Brite Hierarchies	5	43	0.070845	2.23504	0.667435
B 09107 Glycan biosynthesis and metabolism	A09100 Metabolism	12	146	0.0778376	1.57984	0.696646
00290 Valine, leucine and isoleucine biosynthesis	A09100 Metabolism	3	20	0.0826873	2.8832	0.704811
00511 Other glycan degradation	A09100 Metabolism	3	20	0.0826873	2.8832	0.704811
00051 Fructose and mannose metabolism	A09100 Metabolism	6	60	0.0905059	1.92213	0.704372
00350 Tyrosine metabolism	A09100 Metabolism	5	47	0.0956902	2.04482	0.713689
00535 Proteoglycans	A09180 Brite Hierarchies	1	2	0.10135	9.61066	0.725663
04070 Phosphatidylinositol signaling system	A09130 Environmental Information Processing	5	48	0.102512	2.00222	0.705753
00531 Glycosaminoglycan degradation	A09100 Metabolism	3	22	0.103612	2.62109	0.686908
B 09108 Metabolism of cofactors and vitamins	A09100 Metabolism	21	301	0.104141	1.34102	0.665762
00970 Aminoacyl-tRNA biosynthesis	A09120 Genetic Information Processing	5	49	0.109568	1.96136	0.676299
00760 Nicotinate and nicotinamide metabolism	A09100 Metabolism	3	23	0.114779	2.50713	0.684851
04091 Lectins	A09180 Brite Hierarchies	2	12	0.126349	3.20355	0.729563
04016 MAPK signaling pathway - plant	A09130 Environmental Information Processing	12	160	0.129052	1.4416	0.721886
03019 Messenger RNA biogenesis	A09180 Brite Hierarchies	28	432	0.133731	1.24583	0.725391
03011 Ribosome	A09180 Brite Hierarchies	21	313	0.138542	1.28961	0.729384
A09100 Metabolism	A09100 Metabolism	142	2523	0.142507	1.08182	0.72882
02048 Prokaryotic defense system	A09180 Brite Hierarchies	2	13	0.144396	2.95713	0.71797
00300 Lysine biosynthesis	A09100 Metabolism	2	13	0.144396	2.95713	0.71797
00260 Glycine, serine and threonine metabolism	A09100 Metabolism	7	84	0.146366	1.60178	0.689462
00523 Polyketide sugar unit biosynthesis	A09100 Metabolism	1	3	0.148112	6.40711	0.679797
03410 Base excision repair	A09120 Genetic Information Processing	4	40	0.152689	1.92213	0.683283
03040 Spliceosome	A09120 Genetic Information Processing	11	149	0.152945	1.41902	0.667735
01007 Amino acid related enzymes	A09180 Brite Hierarchies	8	101	0.15476	1.52248	0.659573
04130 SNARE interactions in vesicular transport	A09120 Genetic Information Processing	4	41	0.162717	1.87525	0.677355
00906 Carotenoid biosynthesis	A09100 Metabolism	4	41	0.162717	1.87525	0.677355
03022 Basal transcription factors	A09120 Genetic Information Processing	4	42	0.172975	1.8306	0.688056
99987 Cofactor metabolism	A09190 Not Included in Pathway or Brite	1	4	0.192446	4.80533	0.748866
00510 N-Glycan biosynthesis	A09100 Metabolism	4	44	0.194127	1.74739	0.739333
99992 Structural proteins	A09190 Not Included in Pathway or Brite	2	16	0.201086	2.40267	0.749883
00513 Various types of N-glycan biosynthesis	A09100 Metabolism	3	30	0.203235	1.92213	0.742428
00250 Alanine, aspartate and glutamate metabolism	A09100 Metabolism	5	62	0.219662	1.55011	0.786391
00942 Anthocyanin biosynthesis	A09100 Metabolism	1	5	0.234477	3.84427	0.822968
00998 Biosynthesis of various secondary metabolites - part 2	A09100 Metabolism	1	5	0.234477	3.84427	0.822968
99980 Enzymes with EC numbers	A09190 Not Included in Pathway or Brite	26	429	0.234868	1.16493	0.793232
00360 Phenylalanine metabolism	A09100 Metabolism	4	48	0.238558	1.60178	0.790776
00603 Glycosphingolipid biosynthesis - globo and isoglobo series	A09100 Metabolism	2	18	0.240116	2.1357	0.781468
03110 Chaperones and folding catalysts	A09180 Brite Hierarchies	16	254	0.248935	1.21079	0.795702
B 09191 Unclassified: metabolism	A09190 Not Included in Pathway or Brite	33	562	0.256596	1.12865	0.805801
B 09123 Folding, sorting and degradation	A09120 Genetic Information Processing	32	544	0.257372	1.13067	0.794303
03012 Translation factors	A09180 Brite Hierarchies	11	168	0.258394	1.25854	0.783942
00790 Folate biosynthesis	A09100 Metabolism	3	34	0.259178	1.696	0.773214
00340 Histidine metabolism	A09100 Metabolism	2	19	0.259778	2.0233	0.762299
00536 Glycosaminoglycan binding proteins	A09180 Brite Hierarchies	2	19	0.259778	2.0233	0.762299
04141 Protein processing in endoplasmic reticulum	A09120 Genetic Information Processing	13	205	0.269824	1.21891	0.766643
00770 Pantothenate and CoA biosynthesis	A09100 Metabolism	3	35	0.273491	1.64754	0.764921
00261 Monobactam biosynthesis	A09100 Metabolism	1	6	0.274325	3.20355	0.755448
00524 Neomycin, kanamycin and gentamicin biosynthesis	A09100 Metabolism	1	6	0.274325	3.20355	0.755448
B 09132 Signal transduction	A09130 Environmental Information Processing	28	477	0.278641	1.1283	0.744429
03029 Mitochondrial biogenesis	A09180 Brite Hierarchies	24	407	0.290206	1.13344	0.763924
00030 Pentose phosphate pathway	A09100 Metabolism	4	53	0.296889	1.45067	0.77019
00130 Ubiquinone and other terpenoid-quinone biosynthesis	A09100 Metabolism	4	54	0.308787	1.4238	0.789611
A09130 Environmental Information Processing	A09130 Environmental Information Processing	29	504	0.311709	1.10599	0.785859
00660 C5-Branched dibasic acid metabolism	A09100 Metabolism	1	7	0.312102	2.7459	0.77592
01002 Peptidases and inhibitors	A09180 Brite Hierarchies	18	305	0.323665	1.13437	0.793643
03010 Ribosome	A09120 Genetic Information Processing	17	289	0.335185	1.13067	0.810785
00514 Other types of O-glycan biosynthesis	A09100 Metabolism	2	23	0.338055	1.67142	0.806824
B 09104 Nucleotide metabolism	A09100 Metabolism	9	145	0.341754	1.19305	0.804921
00944 Flavone and flavonol biosynthesis	A09100 Metabolism	1	8	0.347917	2.40267	0.808793
00270 Cysteine and methionine metabolism	A09100 Metabolism	8	128	0.348855	1.20133	0.800578
04146 Peroxisome	A09140 Cellular Processes	6	93	0.354706	1.24009	0.803702
03018 RNA degradation	A09120 Genetic Information Processing	7	112	0.3649	1.20133	0.816463
01009 Protein phosphatases and associated proteins	A09180 Brite Hierarchies	17	297	0.377344	1.10021	0.833884
00333 Prodigiosin biosynthesis	A09100 Metabolism	1	9	0.38187	2.1357	0.833594
00240 Pyrimidine metabolism	A09100 Metabolism	4	61	0.392675	1.26041	0.846854
00950 Isoquinoline alkaloid biosynthesis	A09100 Metabolism	2	26	0.395135	1.47856	0.842015
00563 Glycosylphosphatidylinositol (GPI)-anchor biosynthesis	A09100 Metabolism	2	26	0.395135	1.47856	0.842015
03016 Transfer RNA biogenesis	A09180 Brite Hierarchies	11	190	0.401917	1.11281	0.836548
00650 Butanoate metabolism	A09100 Metabolism	2	27	0.413671	1.4238	0.851117
99999 Others	A09190 Not Included in Pathway or Brite	2	27	0.413671	1.4238	0.851117
B 09182 Protein families: genetic information processing	A09180 Brite Hierarchies	243	4624	0.429094	1.01012	0.863009
00230 Purine metabolism	A09100 Metabolism	6	102	0.439323	1.13067	0.873764
03450 Non-homologous end-joining	A09120 Genetic Information Processing	1	11	0.444575	1.74739	0.874493
00195 Photosynthesis	A09100 Metabolism	3	47	0.445382	1.22689	0.866558
03009 Ribosome biogenesis	A09180 Brite Hierarchies	17	311	0.452554	1.05068	0.871044
B 09181 Protein families: metabolism	A09180 Brite Hierarchies	82	1552	0.457421	1.01556	0.871046
99995 Signaling proteins	A09190 Not Included in Pathway or Brite	2	30	0.467478	1.28142	0.880827
00710 Carbon fixation in photosynthetic organisms	A09100 Metabolism	4	68	0.474946	1.13067	0.885577
00480 Glutathione metabolism	A09100 Metabolism	6	106	0.4764	1.088	0.879131
00904 Diterpenoid biosynthesis	A09100 Metabolism	2	31	0.484754	1.24009	0.885418
B 09193 Unclassified: signaling and cellular processes	A09190 Not Included in Pathway or Brite	4	71	0.508944	1.08289	0.920212
B 09109 Metabolism of terpenoids and polyketides	A09100 Metabolism	11	206	0.509211	1.02638	0.911487
03420 Nucleotide excision repair	A09120 Genetic Information Processing	3	52	0.51274	1.10892	0.908718
00910 Nitrogen metabolism	A09100 Metabolism	2	33	0.51824	1.16493	0.909461
B 09124 Replication and repair	A09120 Genetic Information Processing	8	150	0.523283	1.02514	0.909394
00380 Tryptophan metabolism	A09100 Metabolism	3	53	0.525691	1.088	0.904796
03440 Homologous recombination	A09120 Genetic Information Processing	3	53	0.525691	1.088	0.904796
00061 Fatty acid biosynthesis	A09100 Metabolism	3	53	0.525691	1.088	0.904796
00073 Cutin, suberine and wax biosynthesis	A09100 Metabolism	2	34	0.534432	1.13067	0.894049
00960 Tropane, piperidine and pyridine alkaloid biosynthesis	A09100 Metabolism	2	35	0.550246	1.09836	0.911982
04120 Ubiquitin mediated proteolysis	A09120 Genetic Information Processing	7	135	0.558906	0.996661	0.917836
01004 Lipid biosynthesis proteins	A09180 Brite Hierarchies	5	97	0.573403	0.99079	0.933083
00620 Pyruvate metabolism	A09100 Metabolism	4	77	0.573723	0.998511	0.925192
00908 Zeatin biosynthesis	A09100 Metabolism	1	16	0.574944	1.20133	0.918883
03430 Mismatch repair	A09120 Genetic Information Processing	2	37	0.580728	1.03899	0.919914
00010 Glycolysis / Gluconeogenesis	A09100 Metabolism	6	119	0.59059	0.969143	0.927331
04145 Phagosome	A09140 Cellular Processes	4	80	0.60425	0.961066	0.940528
03015 mRNA surveillance pathway	A09120 Genetic Information Processing	6	121	0.606996	0.953124	0.936658
00945 Stilbenoid, diarylheptanoid and gingerol biosynthesis	A09100 Metabolism	1	18	0.618093	1.06785	0.94563
99981 Carbohydrate metabolism	A09190 Not Included in Pathway or Brite	2	40	0.623552	0.961066	0.945897
00500 Starch and sucrose metabolism	A09100 Metabolism	8	165	0.632381	0.931943	0.951229
00900 Terpenoid backbone biosynthesis	A09100 Metabolism	3	62	0.632993	0.930064	0.944214
A09190 Not Included in Pathway or Brite	A09190 Not Included in Pathway or Brite	38	762	0.635222	0.958544	0.939709
99986 Glycan metabolism	A09190 Not Included in Pathway or Brite	2	41	0.637055	0.937626	0.934696
00071 Fatty acid degradation	A09100 Metabolism	2	41	0.637055	0.937626	0.934696
A09140 Cellular Processes	A09140 Cellular Processes	17	347	0.6378	0.941679	0.920696
B 09141 Transport and catabolism	A09140 Cellular Processes	17	347	0.6378	0.941679	0.920696
00194 Photosynthesis proteins	A09180 Brite Hierarchies	3	63	0.643818	0.915301	0.91463
04712 Circadian rhythm - plant	A09150 Organismal Systems	3	64	0.654416	0.901	0.922365
B 09110 Biosynthesis of other secondary metabolites	A09100 Metabolism	16	331	0.65698	0.929128	0.918746
B 09106 Metabolism of other amino acids	A09100 Metabolism	10	210	0.659361	0.915301	0.914928
03400 DNA repair and recombination proteins	A09180 Brite Hierarchies	14	294	0.673406	0.915301	0.927228
04075 Plant hormone signal transduction	A09130 Environmental Information Processing	16	337	0.68482	0.912585	0.935746
03030 DNA replication	A09120 Genetic Information Processing	2	46	0.698904	0.83571	0.947757
00410 beta-Alanine metabolism	A09100 Metabolism	2	46	0.698904	0.83571	0.947757
04812 Cytoskeleton proteins	A09180 Brite Hierarchies	7	156	0.709353	0.862495	0.947569
01003 Glycosyltransferases	A09180 Brite Hierarchies	13	288	0.741441	0.867629	0.983096
01001 Protein kinases	A09180 Brite Hierarchies	11	250	0.759164	0.845738	0.999194
B 09131 Membrane transport	A09130 Environmental Information Processing	1	27	0.764152	0.711901	0.998418
02010 ABC transporters	A09130 Environmental Information Processing	1	27	0.764152	0.711901	0.998418
04144 Endocytosis	A09140 Cellular Processes	6	145	0.772696	0.795365	0.995055
00561 Glycerolipid metabolism	A09100 Metabolism	3	78	0.779239	0.739282	0.996312
03051 Proteasome	A09180 Brite Hierarchies	3	79	0.786542	0.729924	0.998518
00600 Sphingolipid metabolism	A09100 Metabolism	1	29	0.788121	0.662804	0.993477
00100 Steroid biosynthesis	A09100 Metabolism	1	30	0.799178	0.640711	1.00037
00220 Arginine biosynthesis	A09100 Metabolism	1	30	0.799178	0.640711	1.00037
00941 Flavonoid biosynthesis	A09100 Metabolism	2	57	0.80447	0.674433	0.993104
00460 Cyanoamino acid metabolism	A09100 Metabolism	2	57	0.80447	0.674433	0.993104
00040 Pentose and glucuronate interconversions	A09100 Metabolism	4	106	0.809035	0.725333	0.985151
00310 Lysine degradation	A09100 Metabolism	1	31	0.809659	0.620043	0.979249
00940 Phenylpropanoid biosynthesis	A09100 Metabolism	8	201	0.828164	0.765028	0.994908
B 09102 Energy metabolism	A09100 Metabolism	12	290	0.832046	0.795365	0.992908
02044 Secretion system	A09180 Brite Hierarchies	1	34	0.837937	0.565333	0.993317
04040 Ion channels	A09180 Brite Hierarchies	2	63	0.846997	0.610201	0.997451
04136 Autophagy - other	A09140 Cellular Processes	1	37	0.862022	0.519495	1.00851
04147 Exosome	A09180 Brite Hierarchies	21	495	0.864094	0.81545	1.00437
04090 CD molecules	A09180 Brite Hierarchies	1	39	0.876059	0.492855	1.01171
00199 Cytochrome P450	A09180 Brite Hierarchies	3	95	0.87842	0.606989	1.00793
A09180 Brite Hierarchies	A09180 Brite Hierarchies	341	6767	0.878849	0.968594	1.002
03060 Protein export	A09120 Genetic Information Processing	1	42	0.894487	0.457651	1.01338
00020 Citrate cycle (TCA cycle)	A09100 Metabolism	1	42	0.894487	0.457651	1.01338
00592 alpha-Linolenic acid metabolism	A09100 Metabolism	1	43	0.900001	0.447008	1.00688
00590 Arachidonic acid metabolism	A09100 Metabolism	1	44	0.905227	0.436848	1.00643
00053 Ascorbate and aldarate metabolism	A09100 Metabolism	1	44	0.905227	0.436848	1.00643
00400 Phenylalanine, tyrosine and tryptophan biosynthesis	A09100 Metabolism	1	44	0.905227	0.436848	1.00643
03050 Proteasome	A09120 Genetic Information Processing	1	44	0.905227	0.436848	1.00643
00190 Oxidative phosphorylation	A09100 Metabolism	3	102	0.906164	0.565333	0.983051
03000 Transcription factors	A09180 Brite Hierarchies	16	425	0.935865	0.723626	1.00916
B 09103 Lipid metabolism	A09100 Metabolism	15	404	0.938124	0.713663	1.00553
04131 Membrane trafficking	A09180 Brite Hierarchies	43	1013	0.939785	0.81591	1.00132
A09150 Organismal Systems	A09150 Organismal Systems	10	294	0.946567	0.653787	1.00258
B 09159 Environmental adaptation	A09150 Organismal Systems	10	294	0.946567	0.653787	1.00258
00330 Arginine and proline metabolism	A09100 Metabolism	1	57	0.952858	0.337216	0.997436
00564 Glycerophospholipid metabolism	A09100 Metabolism	2	91	0.954338	0.422447	0.993177
04121 Ubiquitin system	A09180 Brite Hierarchies	17	468	0.958911	0.698211	0.992169
04626 Plant-pathogen interaction	A09150 Organismal Systems	7	230	0.959079	0.584997	0.986639
03036 Chromosome and associated proteins	A09180 Brite Hierarchies	23	605	0.96018	0.730728	0.982127
99997 Function unknown	A09190 Not Included in Pathway or Brite	1	100	0.995352	0.192213	1.01232
02000 Transporters	A09180 Brite Hierarchies	34	967	0.996418	0.675827	1.00768
B 09194 Poorly characterized	A09190 Not Included in Pathway or Brite	1	113	0.997698	0.1701	1.0033
B 09183 Protein families: signaling and cellular processes	A09180 Brite Hierarchies	68	1763	0.998513	0.741379	0.998513
