## Supplementary material for "Genomic analysis based on chromosome-level genome assembly reveals an expansion of terpene biosynthesis of *Azadirachta indica*": Table S11 KEGG pathway of contracted families in A. indica

### Sheet: Sheet1
Table S11. KEGG pathway of contracted families in A. indica
Term Name	MainClass	Input number	Background number	p-value	enrichFactor	corrected p-value(BH method)
03010 Ribosome	A09120 Genetic Information Processing	19	289	2.0291e-06	3.48918	0.000288133
03011 Ribosome	A09180 Brite Hierarchies	19	313	6.53578e-06	3.22164	0.00046404
B 09122 Translation	A09120 Genetic Information Processing	25	661	0.000624124	2.00727	0.0295419
A09120 Genetic Information Processing	A09120 Genetic Information Processing	45	1509	0.000857551	1.58267	0.0304431
04144 Endocytosis	A09140 Cellular Processes	8	145	0.00605891	2.92812	0.172073
04031 GTP-binding proteins	A09180 Brite Hierarchies	5	62	0.00610755	4.28002	0.144545
04120 Ubiquitin mediated proteolysis	A09120 Genetic Information Processing	7	135	0.013794	2.75189	0.27982
03040 Spliceosome	A09120 Genetic Information Processing	7	149	0.0224903	2.49333	0.399204
00790 Folate biosynthesis	A09100 Metabolism	3	34	0.0256641	4.68284	0.404922
99983 Lipid metabolism	A09190 Not Included in Pathway or Brite	1	2	0.0373314	26.5361	0.530106
00471 D-Glutamine and D-glutamate metabolism	A09100 Metabolism	1	2	0.0373314	26.5361	0.530106
00340 Histidine metabolism	A09100 Metabolism	2	19	0.0489451	5.58655	0.579184
04070 Phosphatidylinositol signaling system	A09130 Environmental Information Processing	3	48	0.061393	3.31701	0.6706
A09140 Cellular Processes	A09140 Cellular Processes	11	347	0.0635221	1.6824	0.644296
B 09141 Transport and catabolism	A09140 Cellular Processes	11	347	0.0635221	1.6824	0.644296
B 09121 Transcription	A09120 Genetic Information Processing	8	233	0.0734221	1.82222	0.651621
00380 Tryptophan metabolism	A09100 Metabolism	3	53	0.0777708	3.00409	0.649615
00130 Ubiquinone and other terpenoid-quinone biosynthesis	A09100 Metabolism	3	54	0.0812546	2.94846	0.641008
04147 Exosome	A09180 Brite Hierarchies	14	495	0.0838911	1.50103	0.626976
00062 Fatty acid elongation	A09100 Metabolism	2	26	0.0854602	4.08248	0.606767
B 09123 Folding, sorting and degradation	A09120 Genetic Information Processing	15	544	0.0888203	1.46339	0.600595
00903 Limonene and pinene degradation	A09100 Metabolism	1	5	0.0907455	10.6144	0.585721
00600 Sphingolipid metabolism	A09100 Metabolism	2	29	0.10298	3.66015	0.635787
00240 Pyrimidine metabolism	A09100 Metabolism	3	61	0.107433	2.61011	0.635646
00100 Steroid biosynthesis	A09100 Metabolism	2	30	0.109022	3.53815	0.619244
00220 Arginine biosynthesis	A09100 Metabolism	2	30	0.109022	3.53815	0.619244
B 09108 Metabolism of cofactors and vitamins	A09100 Metabolism	9	301	0.115297	1.58688	0.606378
04040 Ion channels	A09180 Brite Hierarchies	3	63	0.115449	2.52725	0.585491
03041 Spliceosome	A09180 Brite Hierarchies	9	302	0.117015	1.58162	0.57297
01002 Peptidases and inhibitors	A09180 Brite Hierarchies	9	305	0.122253	1.56607	0.578666
00965 Betalain biosynthesis	A09100 Metabolism	1	7	0.124707	7.58175	0.571238
00910 Nitrogen metabolism	A09100 Metabolism	2	33	0.127675	3.2165	0.56656
00280 Valine, leucine and isoleucine degradation	A09100 Metabolism	3	66	0.127879	2.41237	0.550266
00040 Pentose and glucuronate interconversions	A09100 Metabolism	4	106	0.139622	2.00273	0.583129
00770 Pantothenate and CoA biosynthesis	A09100 Metabolism	2	35	0.140497	3.0327	0.570018
00072 Synthesis and degradation of ketone bodies	A09100 Metabolism	1	8	0.141211	6.63403	0.557001
A09130 Environmental Information Processing	A09130 Environmental Information Processing	13	504	0.155433	1.36893	0.596525
00901 Indole alkaloid biosynthesis	A09100 Metabolism	1	9	0.157406	5.89691	0.588203
B 09110 Biosynthesis of other secondary metabolites	A09100 Metabolism	9	331	0.17275	1.44305	0.628988
00966 Glucosinolate biosynthesis	A09100 Metabolism	1	10	0.173298	5.30722	0.615207
99981 Carbohydrate metabolism	A09190 Not Included in Pathway or Brite	2	40	0.173618	2.65361	0.601311
03000 Transcription factors	A09180 Brite Hierarchies	11	425	0.1784	1.37363	0.603162
00940 Phenylpropanoid biosynthesis	A09100 Metabolism	6	201	0.178916	1.58425	0.590839
00071 Fatty acid degradation	A09100 Metabolism	2	41	0.180389	2.58889	0.582166
04016 MAPK signaling pathway - plant	A09130 Environmental Information Processing	5	160	0.184182	1.65851	0.581196
03051 Proteasome	A09180 Brite Hierarchies	3	79	0.186494	2.0154	0.575697
B 09132 Signal transduction	A09130 Environmental Information Processing	12	477	0.188832	1.33515	0.570515
00450 Selenocompound metabolism	A09100 Metabolism	1	11	0.188891	4.82475	0.558803
04141 Protein processing in endoplasmic reticulum	A09120 Genetic Information Processing	6	205	0.19024	1.55333	0.551306
B 09109 Metabolism of terpenoids and polyketides	A09100 Metabolism	6	206	0.193113	1.54579	0.548442
00053 Ascorbate and aldarate metabolism	A09100 Metabolism	2	44	0.200924	2.41237	0.559436
03050 Proteasome	A09120 Genetic Information Processing	2	44	0.200924	2.41237	0.559436
03008 Ribosome biogenesis in eukaryotes	A09120 Genetic Information Processing	3	84	0.210656	1.89544	0.564399
B 09105 Amino acid metabolism	A09100 Metabolism	11	445	0.218092	1.3119	0.5735
00350 Tyrosine metabolism	A09100 Metabolism	2	47	0.221714	2.25839	0.572425
00360 Phenylalanine metabolism	A09100 Metabolism	2	48	0.228684	2.21134	0.579878
B 09103 Lipid metabolism	A09100 Metabolism	10	404	0.231405	1.31367	0.576481
04146 Peroxisome	A09140 Cellular Processes	3	93	0.255658	1.71201	0.625921
B 09183 Protein families: signaling and cellular processes	A09180 Brite Hierarchies	37	1763	0.258486	1.11382	0.622118
01008 Polyketide biosynthesis proteins	A09180 Brite Hierarchies	1	16	0.262577	3.31701	0.621433
00905 Brassinosteroid biosynthesis	A09100 Metabolism	1	16	0.262577	3.31701	0.621433
00196 Photosynthesis - antenna proteins	A09100 Metabolism	1	16	0.262577	3.31701	0.621433
00199 Cytochrome P450	A09180 Brite Hierarchies	3	95	0.265849	1.67596	0.599215
B 09101 Carbohydrate metabolism	A09100 Metabolism	17	771	0.284014	1.1702	0.630156
B 09104 Nucleotide metabolism	A09100 Metabolism	4	145	0.291934	1.46406	0.637763
A09100 Metabolism	A09100 Metabolism	51	2523	0.303326	1.0728	0.652611
00290 Valine, leucine and isoleucine biosynthesis	A09100 Metabolism	1	20	0.316701	2.65361	0.671217
00670 One carbon pool by folate	A09100 Metabolism	1	21	0.329603	2.52725	0.688289
04712 Circadian rhythm - plant	A09150 Organismal Systems	2	64	0.340435	1.65851	0.700606
00562 Inositol phosphate metabolism	A09100 Metabolism	2	65	0.347316	1.63299	0.704556
03018 RNA degradation	A09120 Genetic Information Processing	3	112	0.353579	1.42158	0.707158
00909 Sesquiterpenoid and triterpenoid biosynthesis	A09100 Metabolism	1	23	0.354685	2.30749	0.699517
00500 Starch and sucrose metabolism	A09100 Metabolism	4	165	0.377565	1.2866	0.734442
04121 Ubiquitin system	A09180 Brite Hierarchies	10	468	0.387712	1.13402	0.743988
00950 Isoquinoline alkaloid biosynthesis	A09100 Metabolism	1	26	0.390568	2.04124	0.739475
B 09131 Membrane transport	A09130 Environmental Information Processing	1	27	0.402082	1.96564	0.751258
00650 Butanoate metabolism	A09100 Metabolism	1	27	0.402082	1.96564	0.751258
02010 ABC transporters	A09130 Environmental Information Processing	1	27	0.402082	1.96564	0.751258
99999 Others	A09190 Not Included in Pathway or Brite	1	27	0.402082	1.96564	0.751258
00750 Vitamin B6 metabolism	A09100 Metabolism	1	29	0.424466	1.83008	0.753427
00561 Glycerolipid metabolism	A09100 Metabolism	2	78	0.434121	1.36083	0.761052
99995 Signaling proteins	A09190 Not Included in Pathway or Brite	1	30	0.435343	1.76907	0.753887
00920 Sulfur metabolism	A09100 Metabolism	1	30	0.435343	1.76907	0.753887
00904 Diterpenoid biosynthesis	A09100 Metabolism	1	31	0.446016	1.71201	0.75398
00310 Lysine degradation	A09100 Metabolism	1	31	0.446016	1.71201	0.75398
04075 Plant hormone signal transduction	A09130 Environmental Information Processing	7	337	0.451179	1.10239	0.744969
00630 Glyoxylate and dicarboxylate metabolism	A09100 Metabolism	2	81	0.453296	1.31043	0.739863
A09150 Organismal Systems	A09150 Organismal Systems	6	294	0.480137	1.08311	0.774767
B 09159 Environmental adaptation	A09150 Organismal Systems	6	294	0.480137	1.08311	0.774767
B 09191 Unclassified: metabolism	A09190 Not Included in Pathway or Brite	11	562	0.493115	1.03878	0.778026
03110 Chaperones and folding catalysts	A09180 Brite Hierarchies	5	254	0.524448	1.04473	0.818369
03009 Ribosome biogenesis	A09180 Brite Hierarchies	6	311	0.535224	1.0239	0.826107
00906 Carotenoid biosynthesis	A09100 Metabolism	1	41	0.542307	1.29444	0.828038
04131 Membrane trafficking	A09180 Brite Hierarchies	19	1013	0.544921	0.995432	0.823178
03060 Protein export	A09120 Genetic Information Processing	1	42	0.550968	1.26362	0.823552
03022 Basal transcription factors	A09120 Genetic Information Processing	1	42	0.550968	1.26362	0.823552
00020 Citrate cycle (TCA cycle)	A09100 Metabolism	1	42	0.550968	1.26362	0.823552
00592 alpha-Linolenic acid metabolism	A09100 Metabolism	1	43	0.559466	1.23424	0.810655
01006 Prenyltransferases	A09180 Brite Hierarchies	1	43	0.559466	1.23424	0.810655
B 09106 Metabolism of other amino acids	A09100 Metabolism	4	210	0.561938	1.0109	0.797952
04812 Cytoskeleton proteins	A09180 Brite Hierarchies	3	156	0.566887	1.02062	0.797009
00400 Phenylalanine, tyrosine and tryptophan biosynthesis	A09100 Metabolism	1	44	0.567804	1.20619	0.790473
01007 Amino acid related enzymes	A09180 Brite Hierarchies	2	101	0.570906	1.05094	0.787075
00230 Purine metabolism	A09100 Metabolism	2	102	0.576288	1.04063	0.786854
00410 beta-Alanine metabolism	A09100 Metabolism	1	46	0.584013	1.15374	0.789808
03420 Nucleotide excision repair	A09120 Genetic Information Processing	1	52	0.629099	1.02062	0.842756
A09180 Brite Hierarchies	A09180 Brite Hierarchies	126	6767	0.633726	0.988193	0.841019
04626 Plant-pathogen interaction	A09150 Organismal Systems	4	230	0.634015	0.922995	0.833612
03013 RNA transport	A09120 Genetic Information Processing	3	173	0.637197	0.920328	0.830109
B 09102 Energy metabolism	A09100 Metabolism	5	290	0.642617	0.915038	0.829561
00010 Glycolysis / Gluconeogenesis	A09100 Metabolism	2	119	0.660258	0.89197	0.844655
00330 Arginine and proline metabolism	A09100 Metabolism	1	57	0.662934	0.931092	0.840506
00941 Flavonoid biosynthesis	A09100 Metabolism	1	57	0.662934	0.931092	0.840506
00460 Cyanoamino acid metabolism	A09100 Metabolism	1	57	0.662934	0.931092	0.840506
00051 Fructose and mannose metabolism	A09100 Metabolism	1	60	0.681743	0.884537	0.841804
00250 Alanine, aspartate and glutamate metabolism	A09100 Metabolism	1	62	0.693698	0.856004	0.849182
00900 Terpenoid backbone biosynthesis	A09100 Metabolism	1	62	0.693698	0.856004	0.849182
00270 Cysteine and methionine metabolism	A09100 Metabolism	2	128	0.699066	0.829253	0.841249
00194 Photosynthesis proteins	A09180 Brite Hierarchies	1	63	0.699507	0.842416	0.834706
99980 Enzymes with EC numbers	A09190 Not Included in Pathway or Brite	7	429	0.704787	0.86598	0.833998
B 09181 Protein families: metabolism	A09180 Brite Hierarchies	27	1552	0.706797	0.923293	0.829464
00052 Galactose metabolism	A09100 Metabolism	1	70	0.737215	0.758175	0.85807
B 09193 Unclassified: signaling and cellular processes	A09190 Not Included in Pathway or Brite	1	71	0.742203	0.747496	0.856853
02000 Transporters	A09180 Brite Hierarchies	16	967	0.745734	0.878134	0.853985
00620 Pyruvate metabolism	A09100 Metabolism	1	77	0.770215	0.68925	0.874964
A09190 Not Included in Pathway or Brite	A09190 Not Included in Pathway or Brite	12	762	0.782311	0.835783	0.881652
04145 Phagosome	A09140 Cellular Processes	1	80	0.783063	0.663403	0.875551
01003 Glycosyltransferases	A09180 Brite Hierarchies	4	288	0.796856	0.737114	0.884013
00260 Glycine, serine and threonine metabolism	A09100 Metabolism	1	84	0.79909	0.631812	0.879619
B 09182 Protein families: genetic information processing	A09180 Brite Hierarchies	82	4624	0.801468	0.94116	0.87545
01009 Protein phosphatases and associated proteins	A09180 Brite Hierarchies	4	297	0.816037	0.714777	0.884559
03012 Translation factors	A09180 Brite Hierarchies	2	168	0.829524	0.631812	0.892367
03021 Transcription machinery	A09180 Brite Hierarchies	3	239	0.83298	0.666179	0.889347
00190 Oxidative phosphorylation	A09100 Metabolism	1	102	0.857822	0.520316	0.909035
03029 Mitochondrial biogenesis	A09180 Brite Hierarchies	5	407	0.887383	0.651993	0.933395
03019 Messenger RNA biogenesis	A09180 Brite Hierarchies	5	432	0.915164	0.614262	0.955539
03032 DNA replication proteins	A09180 Brite Hierarchies	1	141	0.932939	0.376399	0.966987
B 09124 Replication and repair	A09120 Genetic Information Processing	1	150	0.943641	0.353815	0.970993
03036 Chromosome and associated proteins	A09180 Brite Hierarchies	7	605	0.94389	0.614059	0.964262
01001 Protein kinases	A09180 Brite Hierarchies	2	250	0.952109	0.424578	0.965711
03016 Transfer RNA biogenesis	A09180 Brite Hierarchies	1	190	0.974029	0.279327	0.980937
03400 DNA repair and recombination proteins	A09180 Brite Hierarchies	2	294	0.976712	0.361036	0.976712
