## Supplementary material for "Genomic analysis based on chromosome-level genome assembly reveals an expansion of terpene biosynthesis of *Azadirachta indica*": Table S12 Positively selected genes from the recent gene duplication

### Sheet: Sheet1
Table S12. Positively selected genes from the recent gene duplication.
Collinear homologous gene pairs id	Gene 1	Gene 2	Ka/Ks	Ontology_term	Pfam	KEGG
Collinear homologous gene pairs 1	Indica_000109	Indica_026041	1.42423		PF03878	K20362:YIF1; protein transport protein YIF1
Collinear homologous gene pairs 2	Indica_000147	Indica_026024	1.32873	GO:0003723;GO:0033897	PF00445	K01166:RNASET2; ribonuclease T2 [EC:4.6.1.19]
Collinear homologous gene pairs 3	Indica_000153	Indica_026018	1.38897	GO:0003735;GO:0005622;GO:0005840;GO:0006412;GO:0008097	PF14204;PF17144	K02932:RP-L5e, RPL5; large subunit ribosomal protein L5e
Collinear homologous gene pairs 4	Indica_000533	Indica_007002	1.26472
Collinear homologous gene pairs 5	Indica_000680	Indica_016295	2.03121	GO:0005515	PF00439;PF17035
Collinear homologous gene pairs 6	Indica_000693	Indica_016281	1.20926	GO:0005524;GO:0016020;GO:0016887	PF00005;PF01061
Collinear homologous gene pairs 7	Indica_021250	Indica_022028	1.20215		PF14215
Collinear homologous gene pairs 8	Indica_021251	Indica_022029	1.80616		PF00168
Collinear homologous gene pairs 9	Indica_021266	Indica_022043	1.2151	GO:0048544	PF00954;PF01453
Collinear homologous gene pairs 10	Indica_021267	Indica_022044	1.38569
Collinear homologous gene pairs 11	Indica_021275	Indica_022049	1.03076	GO:0005506;GO:0016705;GO:0020037;GO:0055114	PF00067
Collinear homologous gene pairs 12	Indica_021305	Indica_022145	1.93492		PF05057;PF17181
Collinear homologous gene pairs 13	Indica_021310	Indica_022150	1.31165	GO:0000287;GO:0005524;GO:0005622;GO:0032957;GO:0047325;GO:0052725;GO:0052726	PF05770	K00913:ITPK1; inositol-1,3,4-trisphosphate 5/6-kinase / inositol-tetrakisphosphate 1-kinase [EC:2.7.1.159 2.7.1.134]
Collinear homologous gene pairs 14	Indica_021315	Indica_022152	1.22888	GO:0003676;GO:0003723	PF00013	K21444:PCBP3_4; poly(rC)-binding protein 3/4
Collinear homologous gene pairs 15	Indica_021318	Indica_022155	4.23734	GO:0005975;GO:0016773	PF00370;PF02782	K00854:xylB, XYLB; xylulokinase [EC:2.7.1.17]
Collinear homologous gene pairs 16	Indica_021228	Indica_022060	1.27804
Collinear homologous gene pairs 17	Indica_021237	Indica_022070	2.29491	GO:0016021	PF04117	K13348:MPV17; protein Mpv17
Collinear homologous gene pairs 18	Indica_022818	Indica_022921	1.09921	GO:0003700;GO:0006355	PF00170	K20557:VIP1; transcription factor VIP1
Collinear homologous gene pairs 19	Indica_021327	Indica_021689	1.06553	GO:0004164;GO:0008152;GO:0008168;GO:0017183	PF00590	K00586:DPH5; diphthine methyl ester synthase [EC:2.1.1.314]
Collinear homologous gene pairs 20	Indica_021330	Indica_021686	1.18157		PF03134	K17338:REEP1_2_3_4; receptor expression-enhancing protein 1/2/3/4
Collinear homologous gene pairs 21	Indica_021414	Indica_021590	1.03438	GO:0004672;GO:0005524;GO:0006468	PF07714
Collinear homologous gene pairs 22	Indica_021426	Indica_021578	1.25744	GO:0004252;GO:0070008	PF02897	K01322:PREP; prolyl oligopeptidase [EC:3.4.21.26]
Collinear homologous gene pairs 23	Indica_021382	Indica_022488	1.60037	GO:0003924;GO:0005525	PF00071	K07897:RAB7A; Ras-related protein Rab-7A
Collinear homologous gene pairs 24	Indica_021211	Indica_006450	1.35205	GO:0005515	PF00240
Collinear homologous gene pairs 25	Indica_021217	Indica_006471	1.37562		PF02353;PF13450	K00574:cfa; cyclopropane-fatty-acyl-phospholipid synthase [EC:2.1.1.79]
Collinear homologous gene pairs 26	Indica_021221	Indica_006475	1.03977		PF04819
Collinear homologous gene pairs 27	Indica_021294	Indica_024363	3.54508		PF05055
Collinear homologous gene pairs 28	Indica_021295	Indica_024362	1.10843	GO:0016747	PF02458	K19747:DCR; BAHD acyltransferase [EC:2.3.1.-]
Collinear homologous gene pairs 29	Indica_024699	Indica_025505	2.24592	GO:0004672;GO:0005515;GO:0005524;GO:0006468	PF00069;PF00560;PF08263;PF13855
Collinear homologous gene pairs 30	Indica_024701	Indica_025502	1.80439	GO:0005506;GO:0016705;GO:0020037;GO:0055114	PF00067
Collinear homologous gene pairs 31	Indica_024712	Indica_025476	3.27811	GO:0004672;GO:0005524;GO:0006468	PF00069
Collinear homologous gene pairs 32	Indica_024714	Indica_025471	1.10746		PF09350	K19373:DNAJC28; DnaJ homolog subfamily C member 28
Collinear homologous gene pairs 33	Indica_024720	Indica_025466	1.83331	GO:0005515	PF01535;PF12854;PF13041
Collinear homologous gene pairs 34	Indica_024721	Indica_025465	1.16355	GO:0016021	PF01925
Collinear homologous gene pairs 35	Indica_025287	Indica_026015	1.32755	GO:0004842;GO:0005488	PF00632	K10590:TRIP12; E3 ubiquitin-protein ligase TRIP12 [EC:2.3.2.26]
Collinear homologous gene pairs 36	Indica_025290	Indica_026011	1.21177	GO:0003676	PF00855
Collinear homologous gene pairs 37	Indica_025311	Indica_026004	1.03637	GO:0006952;GO:0016021	PF03094	K08472:MLO; mlo protein
Collinear homologous gene pairs 38	Indica_026055	Indica_011991	2.08596	GO:0005525;GO:0005622	PF00025	K07937:ARF1_2; ADP-ribosylation factor 1/2
Collinear homologous gene pairs 39	Indica_026061	Indica_011985	2.65792	GO:0004553;GO:0005975	PF00332
Collinear homologous gene pairs 40	Indica_018255	Indica_018477	1.3282	GO:0005515	PF00560;PF08263;PF13855
Collinear homologous gene pairs 41	Indica_018259	Indica_018485	2.0106	GO:0005515	PF01535
Collinear homologous gene pairs 42	Indica_018260	Indica_018486	1.32883	GO:0004672;GO:0005515;GO:0005524;GO:0006468	PF00069;PF00560;PF08263;PF13855
Collinear homologous gene pairs 43	Indica_018278	Indica_018557	1.08441		PF00650
Collinear homologous gene pairs 44	Indica_018342	Indica_019672	2.27904
Collinear homologous gene pairs 45	Indica_018344	Indica_019670	1.28088	GO:0005576	PF01357;PF03330
Collinear homologous gene pairs 46	Indica_018781	Indica_019640	5.30863
Collinear homologous gene pairs 47	Indica_018795	Indica_019625	11.3243	GO:0003824	PF02679
Collinear homologous gene pairs 48	Indica_019219	Indica_009261	1.08291		PF14226
Collinear homologous gene pairs 49	Indica_007145	Indica_007192	1.85713	GO:0005524;GO:0016020;GO:0016887	PF00005;PF01061
Collinear homologous gene pairs 50	Indica_007157	Indica_007209	1.07771	GO:0006355;GO:0008270	PF03101;PF04434;PF10551
Collinear homologous gene pairs 51	Indica_007757	Indica_009514	1.3541		PF13639	K19043:RHF; E3 ubiquitin-protein ligase RHF [EC:2.3.2.27]
Collinear homologous gene pairs 52	Indica_007772	Indica_009528	1.17853		PF02238
Collinear homologous gene pairs 53	Indica_007167	Indica_007322	1.07915	GO:0007165	PF00169;PF00620;PF14389
Collinear homologous gene pairs 54	Indica_008525	Indica_010877	2.75533
Collinear homologous gene pairs 55	Indica_009553	Indica_012245	8.46839	GO:0000413;GO:0003755;GO:0006457	PF00160	K03768:PPIB, ppiB; peptidyl-prolyl cis-trans isomerase B (cyclophilin B) [EC:5.2.1.8]
Collinear homologous gene pairs 56	Indica_009556	Indica_012242	2.69736	GO:0004345;GO:0006006;GO:0050661;GO:0055114	PF00479;PF02781	K00036:G6PD, zwf; glucose-6-phosphate 1-dehydrogenase [EC:1.1.1.49 1.1.1.363]
Collinear homologous gene pairs 57	Indica_008950	Indica_016332	1.03814
Collinear homologous gene pairs 58	Indica_008951	Indica_016333	2.97629		PF04398
Collinear homologous gene pairs 59	Indica_009001	Indica_016343	1.5972	GO:0004519;GO:0005634;GO:0006302;GO:0008408;GO:0016787;GO:0030145;GO:0030870	PF00149;PF04152	K10865:MRE11; double-strand break repair protein MRE11
Collinear homologous gene pairs 60	Indica_009004	Indica_016346	1.74845	GO:0009765;GO:0016020	PF00504	K08914:LHCB3; light-harvesting complex II chlorophyll a/b binding protein 3
Collinear homologous gene pairs 61	Indica_009016	Indica_016359	1.36707		PF03619
Collinear homologous gene pairs 62	Indica_009577	Indica_024189	1.21855	GO:0005506;GO:0016705;GO:0020037;GO:0055114	PF00067
Collinear homologous gene pairs 63	Indica_009578	Indica_024190	3.30328	GO:0003723;GO:0003735;GO:0005622;GO:0005840;GO:0006412;GO:0015935	PF00338	K02969:RP-S20e, RPS20; small subunit ribosomal protein S20e
Collinear homologous gene pairs 64	Indica_009581	Indica_024193	1.13822	GO:0003735;GO:0005622;GO:0005840;GO:0006412	PF00312;PF08069	K02953:RP-S13e, RPS13; small subunit ribosomal protein S13e
Collinear homologous gene pairs 65	Indica_005332	Indica_005343	1.08952	GO:0016747	PF02458
Collinear homologous gene pairs 66	Indica_006797	Indica_006873	1.34583	GO:0000049;GO:0000166;GO:0004812;GO:0004825;GO:0005524;GO:0005737;GO:0006418;GO:0006431	PF01588;PF09334	K01874:MARS, metG; methionyl-tRNA synthetase [EC:6.1.1.10]
Collinear homologous gene pairs 67	Indica_006805	Indica_006869	1.58192	GO:0003824;GO:0008152	PF00501;PF13193	K01913:AAE7, ACN1; acetate/butyrate---CoA ligase [EC:6.2.1.1 6.2.1.2]
Collinear homologous gene pairs 68	Indica_006806	Indica_006868	17.2282	GO:0003676;GO:0005515	PF00627;PF09409	K24348:UBXN1_4; UBX domain-containing protein 1/4
Collinear homologous gene pairs 69	Indica_006810	Indica_006866	1.06814	GO:0005488	PF07539	K14772:UTP20; U3 small nucleolar RNA-associated protein 20
Collinear homologous gene pairs 70	Indica_006817	Indica_006864	2.04437	GO:0000723;GO:0005634;GO:0006281;GO:0016887;GO:0030870	PF04423;PF13476	K10866:RAD50; DNA repair protein RAD50 [EC:3.6.-.-]
Collinear homologous gene pairs 71	Indica_006819	Indica_006862	1.1555	GO:0004013	PF00670;PF05221	K01251:E3.3.1.1, ahcY; adenosylhomocysteinase [EC:3.3.1.1]
Collinear homologous gene pairs 72	Indica_006832	Indica_006836	1.09835	GO:0005506;GO:0016705;GO:0020037;GO:0055114	PF00067
Collinear homologous gene pairs 73	Indica_005401	Indica_005444	1.59603	GO:0003676	PF00076
Collinear homologous gene pairs 74	Indica_006712	Indica_006893	2.82045	GO:0003677;GO:0003916;GO:0003917;GO:0006265	PF01131;PF01751	K03165:TOP3; DNA topoisomerase III [EC:5.6.2.1]
Collinear homologous gene pairs 75	Indica_009749	Indica_010030	1.28931	GO:0003872;GO:0005524;GO:0006002;GO:0006096	PF00365	K00850:pfkA, PFK; 6-phosphofructokinase 1 [EC:2.7.1.11]
Collinear homologous gene pairs 76	Indica_009750	Indica_010031	1.20512	GO:0003824;GO:0004222;GO:0005515;GO:0006508;GO:0046872	PF00675;PF01535;PF05193;PF13041
Collinear homologous gene pairs 77	Indica_009758	Indica_010038	2.57057	GO:0003993	PF03767
Collinear homologous gene pairs 78	Indica_009697	Indica_010638	1.69427	GO:0004672;GO:0005515;GO:0005524;GO:0006468	PF00069;PF00560
Collinear homologous gene pairs 79	Indica_009715	Indica_010651	1.34639	GO:0005524;GO:0015991;GO:0033180;GO:0046034;GO:0046961;GO:1902600	PF00006;PF02874;PF16886	K02145:ATPeV1A, ATP6A; V-type H+-transporting ATPase subunit A [EC:7.1.2.2]
Collinear homologous gene pairs 80	Indica_009716	Indica_010652	5.66596	GO:0005515	PF01535;PF12854;PF13041
Collinear homologous gene pairs 81	Indica_009666	Indica_010513	1.57051	GO:0005515	PF01535;PF13041
Collinear homologous gene pairs 82	Indica_009674	Indica_010501	1.40681	GO:0005515	PF13962
Collinear homologous gene pairs 83	Indica_009685	Indica_010475	1.21363	GO:0005515;GO:0043531	PF00931;PF13855	K13459:RPS2; disease resistance protein RPS2
Collinear homologous gene pairs 84	Indica_009688	Indica_010474	5.27676	GO:0000139;GO:0005801;GO:0006888;GO:0016021	PF12352	K08495:GOSR1, GOS1; golgi SNAP receptor complex member 1
Collinear homologous gene pairs 85	Indica_009691	Indica_010470	1.34124
Collinear homologous gene pairs 86	Indica_009740	Indica_009881	1.33221	GO:0000045;GO:0005737	PF04110	K08336:ATG12; ubiquitin-like protein ATG12
Collinear homologous gene pairs 87	Indica_010137	Indica_015823	2.6925	GO:0003735;GO:0005622;GO:0005840;GO:0006412	PF01907	K02922:RP-L37e, RPL37; large subunit ribosomal protein L37e
Collinear homologous gene pairs 88	Indica_012004	Indica_016933	1.20541	GO:0003723	PF01985
Collinear homologous gene pairs 89	Indica_012703	Indica_020911	1.37157	GO:0005215;GO:0016020;GO:0016021;GO:0022857;GO:0055085	PF00083
Collinear homologous gene pairs 90	Indica_012712	Indica_020920	1.05027	GO:0004672;GO:0005524;GO:0006468	PF07714
Collinear homologous gene pairs 91	Indica_012714	Indica_020922	2.26911		PF00692	K01520:dut, DUT; dUTP pyrophosphatase [EC:3.6.1.23]
Collinear homologous gene pairs 92	Indica_012832	Indica_013193	1.44138
Collinear homologous gene pairs 93	Indica_016400	Indica_017176	4.28714
Collinear homologous gene pairs 94	Indica_017635	Indica_018235	1.91301	GO:0006400;GO:0008479;GO:0016763	PF01702	K15407:QTRTD1; queuine tRNA-ribosyltransferase subunit QTRTD1 [EC:2.4.2.29]
Collinear homologous gene pairs 95	Indica_017640	Indica_018240	1.87918
Collinear homologous gene pairs 96	Indica_014441	Indica_014551	1.91612	GO:0004672;GO:0005524;GO:0006468;GO:0007165	PF00069;PF03822
Collinear homologous gene pairs 97	Indica_014449	Indica_014575	1.76406		PF02575
Collinear homologous gene pairs 98	Indica_015418	Indica_016199	1.51573	GO:0003968	PF05183	K11699:RDR, RDRP; RNA-dependent RNA polymerase [EC:2.7.7.48]
Collinear homologous gene pairs 99	Indica_014427	Indica_014944	1.52321
Collinear homologous gene pairs 100	Indica_014435	Indica_014953	1.12072	GO:0003677	PF14379
Collinear homologous gene pairs 101	Indica_014437	Indica_014955	1.93714		PF13359
Collinear homologous gene pairs 102	Indica_014440	Indica_014958	1.36399	GO:0005515	PF00564
Collinear homologous gene pairs 103	Indica_019784	Indica_020016	2.00748		PF00022	K10355:ACTF; actin, other eukaryote
Collinear homologous gene pairs 104	Indica_019786	Indica_020018	1.09117		PF00117;PF00988	K01956:carA, CPA1; carbamoyl-phosphate synthase small subunit [EC:6.3.5.5]
Collinear homologous gene pairs 105	Indica_019787	Indica_020019	1.58393	GO:0003735;GO:0006412;GO:0015934	PF00828	K02876:RP-L15, MRPL15, rplO; large subunit ribosomal protein L15
Collinear homologous gene pairs 106	Indica_021098	Indica_021099	1.02732	GO:0046983	PF00010
Collinear homologous gene pairs 107	Indica_019771	Indica_019966	1.23829		PF13839;PF14416
Collinear homologous gene pairs 108	Indica_019773	Indica_019964	1.09619	GO:0005515	PF00400	K10751:CHAF1B; chromatin assembly factor 1 subunit B
Collinear homologous gene pairs 109	Indica_019776	Indica_019961	1.1287	GO:0004222;GO:0005524;GO:0006508	PF00004
Collinear homologous gene pairs 110	Indica_023805	Indica_024652	1.68358	GO:0016491;GO:0055114	PF00248
Collinear homologous gene pairs 111	Indica_023807	Indica_024653	1.59003	GO:0016491;GO:0055114	PF00248
Collinear homologous gene pairs 112	Indica_023872	Indica_024675	3.54359	GO:0016021	PF03124
Collinear homologous gene pairs 113	Indica_023875	Indica_024679	1.63484	GO:0005515	PF12796
Collinear homologous gene pairs 114	Indica_023785	Indica_024663	1.18234	GO:0004672;GO:0005524;GO:0006468	PF00069
Collinear homologous gene pairs 115	Indica_023822	Indica_024648	1.59112	GO:0005319;GO:0006869;GO:0016021	PF04506	K06316:RFT1; oligosaccharide translocation protein RFT1
Collinear homologous gene pairs 116	Indica_023840	Indica_024636	2.51662	GO:0004672;GO:0005515;GO:0005524;GO:0006468	PF00069;PF13855
