## Supplementary material for "Genomic analysis based on chromosome-level genome assembly reveals an expansion of terpene biosynthesis of *Azadirachta indica*": Table S14 The gene list of the secondary metabolite clusters from the A. indica specific expanded gene families

### Sheet: Sheet1
Table S14. The gene list of the secondary metabolite clusters from the A. indica specific expanded gene families.
Gene	Cluster	Record	Type	From	To	Strand	Category	Domains(E-value)
Indica_000229	Cluster 1	Chr1	Putative	2171888	2175536	+	Other genes	n/a
Indica_000458	Cluster 2	Chr1	Terpene	3345405	3349230	+	Prenyltransferase	Prenyltrans (E=3.2e-12)
Indica_000459	Cluster 2	Chr1	Terpene	3353493	3355622	+	Other genes	n/a
Indica_000462	Cluster 2	Chr1	Terpene	3372524	3373213	-	Methyltransferase	Methyltransf_11 (E=1.7e-05), Methyltransf_11 (E=1.7e-05)
Indica_022133	Cluster 5	Chr10	Saccharide	6109914	6113127	+	Other genes	n/a
Indica_022134	Cluster 5	Chr10	Saccharide	6119887	6121843	+	Aminotransferase	Aminotran_1_2 (E=2.8e-17)
Indica_022542	Cluster 6	Chr10	Polyketide	9768034	9768897	+	Other genes	n/a
Indica_022543	Cluster 6	Chr10	Polyketide	9777660	9779300	+	CoA-ligase	AMP-binding (E=2.1e-83), AMP-binding (E=2.1e-83)
Indica_022548	Cluster 6	Chr10	Polyketide	9825542	9826916	+	CoA-ligase	AMP-binding (E=6.9e-57)
Indica_022549	Cluster 6	Chr10	Polyketide	9834863	9836497	+	CoA-ligase	AMP-binding (E=1.8e-06)
Indica_022551	Cluster 6	Chr10	Polyketide	9851425	9853058	+	CoA-ligase	AMP-binding (E=7.6e-73)
Indica_022553	Cluster 6	Chr10	Polyketide	9863466	9863948	-	CoA-ligase	AMP-binding (E=3.2e-19), AMP-binding (E=3.1e-19)
Indica_022555	Cluster 6	Chr10	Polyketide	9872531	9874162	+	CoA-ligase	AMP-binding (E=1e-84), AMP-binding (E=1e-84)
Indica_022556	Cluster 6	Chr10	Polyketide	9874702	9875246	-	Other genes	n/a
Indica_022559	Cluster 6	Chr10	Polyketide	9922566	9924192	+	Cytochrome 450	p450 (E=7.6e-98)
Indica_022560	Cluster 6	Chr10	Polyketide	9935514	9937139	-	Cytochrome 450	p450 (E=1.6e-99)
Indica_022565	Cluster 7	Chr10	Polyketide	10131937	10134601	+	Other genes	n/a
Indica_022566	Cluster 7	Chr10	Polyketide	10135141	10136769	-	CoA-ligase	AMP-binding (E=1.7e-85), AMP-binding (E=1.7e-85)
Indica_022568	Cluster 7	Chr10	Polyketide	10145380	10145862	+	CoA-ligase	AMP-binding (E=3.3e-19), AMP-binding (E=3.2e-19)
Indica_022575	Cluster 7	Chr10	Polyketide	10198363	10200000	-	CoA-ligase	AMP-binding (E=6e-87), AMP-binding (E=6e-87)
Indica_022576	Cluster 7	Chr10	Polyketide	10208773	10214162	-	Other genes	n/a
Indica_025470	Cluster 11	Chr11	Polyketide	8601026	8605045	+	Other genes	n/a
Indica_025471	Cluster 11	Chr11	Polyketide	8606421	8607202	-	Other genes	n/a
Indica_025504	Cluster 12	Chr11	Saccharide	9808244	9812486	+	Glycosyltransferase	Glycos_transf_2 (E=3.9e-11)
Indica_025817	Cluster 13	Chr11	Saccharide-Terpene	13151358	13153028	-	CoA-ligase	AMP-binding (E=7.8e-83), AMP-binding (E=7.8e-83)
Indica_025825	Cluster 13	Chr11	Saccharide-Terpene	13186201	13187948	-	Glycosyltransferase	UDPGT_2 (E=4.9e-23)
Indica_018796	Cluster 14	Chr12	Terpene	10306314	10307654	+	Other genes	n/a
Indica_018799	Cluster 14	Chr12	Terpene	10332003	10335388	+	Other genes	n/a
Indica_019213	Cluster 15	Chr12	Putative	12842532	12846528	+	Other genes	n/a
Indica_019650	Cluster 17	Chr12	Saccharide-Polyketide	15789993	15792442	-	Other genes	n/a
Indica_019651	Cluster 17	Chr12	Saccharide-Polyketide	15799625	15800510	-	Other genes	n/a
Indica_007034	Cluster 18	Chr13	Terpene	375275	376269	-	Other genes	n/a
Indica_007037	Cluster 18	Chr13	Terpene	419457	426329	+	Oxidoreductase	NAD_binding_1 (E=4.2e-30)
Indica_007040	Cluster 18	Chr13	Terpene	444506	446116	+	Other genes	n/a
Indica_007048	Cluster 19	Chr13	Terpene	709268	723609	+	Other genes	n/a
Indica_007049	Cluster 19	Chr13	Terpene	731004	732708	-	Other genes	n/a
Indica_007054	Cluster 19	Chr13	Terpene	953782	958394	-	Other genes	n/a
Indica_007055	Cluster 19	Chr13	Terpene	976213	983214	+	Other genes	n/a
Indica_007058	Cluster 19	Chr13	Terpene	998703	1002585	+	Other genes	n/a
Indica_007136	Cluster 20	Chr13	Terpene	2138416	2142890	-	Other genes	n/a
Indica_007139	Cluster 20	Chr13	Terpene	2158389	2165393	-	Other genes	n/a
Indica_007141	Cluster 20	Chr13	Terpene	2180914	2187913	-	Other genes	n/a
Indica_007142	Cluster 20	Chr13	Terpene	2205744	2211315	+	Other genes	n/a
Indica_007550	Cluster 22	Chr13	Saccharide	6277213	6281279	-	Other genes	n/a
Indica_007551	Cluster 22	Chr13	Saccharide	6283445	6290071	-	Other genes	n/a
Indica_009269	Cluster 23	Chr13	Putative	20753651	20754365	+	Other genes	n/a
Indica_026521	Cluster 24	Chr14	Alkaloid	4478364	4480797	+	CoA-ligase	AMP-binding (E=3.8e-85)
Indica_026524	Cluster 24	Chr14	Alkaloid	4496990	4500134	-	CoA-ligase	AMP-binding (E=1.4e-75)
Indica_026525	Cluster 24	Chr14	Alkaloid	4501969	4502211	+	Other genes	n/a
Indica_005232	Cluster 25	Chr2	Putative	339576	340313	-	Cytochrome 450	p450 (E=3e-15), p450 (E=2.9e-15)
Indica_005234	Cluster 25	Chr2	Putative	342686	344373	-	Cytochrome 450	p450 (E=1.7e-99)
Indica_005235	Cluster 25	Chr2	Putative	349781	351329	-	Cytochrome 450	p450 (E=5.3e-97)
Indica_005236	Cluster 25	Chr2	Putative	404838	405377	-	Cytochrome 450	p450 (E=8.5e-14)
Indica_005241	Cluster 25	Chr2	Putative	710965	712362	-	Oxidoreductase	adh_short_C2 (E=4.9e-26)
Indica_005266	Cluster 26	Chr2	Putative	2271765	2273373	-	Cytochrome 450	p450 (E=1.7e-99)
Indica_005267	Cluster 26	Chr2	Putative	2314698	2318014	-	Cytochrome 450	p450 (E=4.5e-47)
Indica_005681	Cluster 28	Chr2	Putative	10055149	10057810	+	BAHD acyltransferase	Transferase (E=6.7e-06)
Indica_005683	Cluster 28	Chr2	Putative	10065529	10069261	+	BAHD acyltransferase	Transferase (E=1.6e-74)
Indica_005910	Cluster 29	Chr2	Alkaloid	11828429	11829987	-	Other genes	n/a
Indica_006727	Cluster 32	Chr2	Saccharide	18246266	18247659	-	Other genes	n/a
Indica_006728	Cluster 32	Chr2	Saccharide	18251941	18253332	-	Glycosyltransferase	UDPGT_2 (E=2.6e-87), UDPGT_2 (E=2.6e-87)
Indica_006729	Cluster 32	Chr2	Saccharide	18265322	18266719	-	Glycosyltransferase	UDPGT_2 (E=1.2e-84), UDPGT_2 (E=1.2e-84)
Indica_006730	Cluster 32	Chr2	Saccharide	18282483	18283679	-	Glycosyltransferase	UDPGT_2 (E=2.7e-18)
Indica_006731	Cluster 32	Chr2	Saccharide	18296650	18298047	+	Glycosyltransferase	UDPGT_2 (E=8e-83), UDPGT_2 (E=8e-83)
Indica_006883	Cluster 33	Chr2	Saccharide	24050706	24051533	+	Other genes	n/a
Indica_006889	Cluster 33	Chr2	Saccharide	24129211	24130603	-	Other genes	n/a
Indica_006890	Cluster 33	Chr2	Saccharide	24134879	24136270	-	Glycosyltransferase	UDPGT_2 (E=2.6e-87), UDPGT_2 (E=2.6e-87)
Indica_006891	Cluster 33	Chr2	Saccharide	24146380	24147777	-	Glycosyltransferase	UDPGT_2 (E=1.2e-84), UDPGT_2 (E=1.2e-84)
Indica_006892	Cluster 33	Chr2	Saccharide	24163350	24164726	-	Glycosyltransferase	UDPGT_2 (E=2.8e-18)
Indica_006895	Cluster 33	Chr2	Saccharide	24203530	24204542	-	Other genes	n/a
Indica_010237	Cluster 34	Chr3	Putative	5539107	5544414	+	Aminotransferase	Aminotran_1_2 (E=4.7e-11)
Indica_010582	Cluster 35	Chr3	Terpene	8912834	8919201	-	Other genes	n/a
Indica_010788	Cluster 37	Chr3	Saccharide	17540510	17542380	+	Glycosyltransferase	UDPGT_2 (E=1.2e-49)
Indica_010865	Cluster 38	Chr3	Saccharide	19499687	19501379	-	Glycosyltransferase	UDPGT_2 (E=4.6e-42)
Indica_010866	Cluster 38	Chr3	Saccharide	19508183	19508670	-	Other genes	n/a
Indica_010868	Cluster 38	Chr3	Saccharide	19523324	19523710	+	Other genes	n/a
Indica_010869	Cluster 38	Chr3	Saccharide	19526178	19526666	+	Other genes	n/a
Indica_010870	Cluster 38	Chr3	Saccharide	19533992	19534462	+	Other genes	n/a
Indica_013214	Cluster 41	Chr5	Terpene	7289076	7299997	-	Other genes	n/a
Indica_013422	Cluster 42	Chr5	Saccharide	12398916	12406125	-	Other genes	n/a
Indica_013423	Cluster 42	Chr5	Saccharide	12406999	12408525	-	Glycosyltransferase	UDPGT_2 (E=8.8e-16)
Indica_013424	Cluster 42	Chr5	Saccharide	12412846	12414346	+	Glycosyltransferase	UDPGT_2 (E=6.5e-29)
Indica_017032	Cluster 43	Chr6	Terpene	4749709	4752890	+	Other genes	n/a
Indica_017351	Cluster 44	Chr6	Alkaloid	7105811	7108475	+	Copper amine oxidase	Cu_amine_oxid (E=1.3e-73)
Indica_017363	Cluster 44	Chr6	Alkaloid	7191684	7194349	-	Copper amine oxidase	Cu_amine_oxid (E=4.1e-110)
Indica_017364	Cluster 44	Chr6	Alkaloid	7204160	7207658	-	Copper amine oxidase	Cu_amine_oxid (E=6.4e-107)
Indica_017571	Cluster 45	Chr6	Saccharide	11229113	11230108	+	COesterase	COesterase (E=7.8e-11), COesterase (E=7.8e-11)
Indica_017573	Cluster 45	Chr6	Saccharide	11239610	11243593	+	COesterase	COesterase (E=3.7e-08), COesterase (E=3.7e-08)
Indica_017575	Cluster 45	Chr6	Saccharide	11248729	11253541	-	COesterase	COesterase (E=2.5e-06)
Indica_017576	Cluster 45	Chr6	Saccharide	11255715	11256731	-	COesterase	COesterase (E=3.4e-08), COesterase (E=3.4e-08)
Indica_017577	Cluster 45	Chr6	Saccharide	11258305	11259114	-	Other genes	n/a
Indica_017578	Cluster 45	Chr6	Saccharide	11261396	11262415	-	COesterase	COesterase (E=3.5e-07), COesterase (E=3.5e-07)
Indica_018122	Cluster 46	Chr6	Saccharide	15677363	15680140	+	Other genes	n/a
Indica_018123	Cluster 46	Chr6	Saccharide	15682785	15683155	+	Other genes	n/a
Indica_018126	Cluster 46	Chr6	Saccharide	15688610	15689467	+	Glycosyltransferase	UDPGT_2 (E=2.7e-68)
Indica_018129	Cluster 46	Chr6	Saccharide	15735831	15737259	-	Other genes	n/a
Indica_018131	Cluster 46	Chr6	Saccharide	15753839	15755266	-	Other genes	n/a
Indica_014924	Cluster 47	Chr7	Terpene	4632028	4635531	+	Other genes	n/a
Indica_020562	Cluster 48	Chr8	Putative	11602892	11607462	+	Other genes	n/a
Indica_020563	Cluster 48	Chr8	Putative	11608646	11613960	-	Other genes	n/a
Indica_023249	Cluster 49	Chr9	Saccharide	2120865	2121743	-	Glycosyltransferase	UDPGT_2 (E=5e-77)
Indica_023254	Cluster 49	Chr9	Saccharide	2137793	2139510	-	Glycosyltransferase	UDPGT_2 (E=4.2e-13)
Indica_023256	Cluster 49	Chr9	Saccharide	2180064	2181564	-	Glycosyltransferase	UDPGT_2 (E=3.2e-14)
Indica_023774	Cluster 50	Chr9	Putative	6480004	6482678	+	Scl acyltransferase	Peptidase_S10 (E=1.3e-23)
Indica_023776	Cluster 50	Chr9	Putative	6531487	6534126	+	Scl acyltransferase	Peptidase_S10 (E=1.1e-24)
