## Supplementary material for "Genomic analysis based on chromosome-level genome assembly reveals an expansion of terpene biosynthesis of *Azadirachta indica*": Table S15 Identification of the TPS genes in A. indica genome

### Sheet: Sheet1
Table S15. Identification of the TPS genes in A. indica genome.
Name	Plant	Gene ID	Pfam domain	Protein length
AziTPS1	Azadirachta-indica	Indica_007067	PF01397/PF03936	448
AziTPS2	Azadirachta-indica	Indica_007072	PF03936	223
AziTPS3	Azadirachta-indica	Indica_024570	PF03936	92
AziTPS4	Azadirachta-indica	Indica_009342	PF01397/PF03936	960
AziTPS5	Azadirachta-indica	Indica_018805	PF01397/PF03936	522
AziTPS6	Azadirachta-indica	Indica_013226	PF01397/PF03936	603
AziTPS7	Azadirachta-indica	Indica_018806	PF01397	94
AziTPS8	Azadirachta-indica	Indica_007274	PF01397	107
AziTPS9	Azadirachta-indica	Indica_007068	PF01397/PF03936	334
AziTPS10	Azadirachta-indica	Indica_007083	PF03936	144
AziTPS11	Azadirachta-indica	Indica_000454	PF01397/PF03936	610
AziTPS12	Azadirachta-indica	Indica_019300	PF01397/PF03936	551
AziTPS13	Azadirachta-indica	Indica_019698	PF03936	412
AziTPS14	Azadirachta-indica	Indica_019301	PF01397/PF03936	469
AziTPS15	Azadirachta-indica	Indica_019298	PF01397/PF03936	378
AziTPS16	Azadirachta-indica	Indica_019297	PF01397/PF03936	437
AziTPS17	Azadirachta-indica	Indica_021347	PF01397/PF03936	540
AziTPS18	Azadirachta-indica	Indica_007051	PF03936	183
AziTPS19	Azadirachta-indica	Indica_018803	PF01397/PF03936	582
AziTPS20	Azadirachta-indica	Indica_018798	PF01397/PF03936	570
AziTPS21	Azadirachta-indica	Indica_018392	PF01397/PF03936	720
AziTPS22	Azadirachta-indica	Indica_017012	PF01397	102
AziTPS23	Azadirachta-indica	Indica_007129	PF01397/PF03936	525
AziTPS24	Azadirachta-indica	Indica_007026	PF03936	114
AziTPS25	Azadirachta-indica	Indica_007047	PF01397/PF03936	549
AziTPS26	Azadirachta-indica	Indica_002549	PF01397/PF03936	820
AziTPS27	Azadirachta-indica	Indica_018804	PF01397/PF03936	240
AziTPS28	Azadirachta-indica	Indica_007190	PF03936	137
AziTPS29	Azadirachta-indica	Indica_017011	PF01397/PF03936	540
AziTPS30	Azadirachta-indica	Indica_013334	PF01397/PF03936	627
AziTPS31	Azadirachta-indica	Indica_025816	PF03936	105
AziTPS32	Azadirachta-indica	Indica_007031	PF01397/PF03936	451
AziTPS33	Azadirachta-indica	Indica_024569	PF01397	71
AziTPS34	Azadirachta-indica	Indica_007030	PF03936	183
AziTPS35	Azadirachta-indica	Indica_019296	PF01397/PF03936	556
AziTPS36	Azadirachta-indica	Indica_024574	PF01397/PF03936	798
AziTPS37	Azadirachta-indica	Indica_007033	PF01397	128
AziTPS38	Azadirachta-indica	Indica_017010	PF01397/PF03936	514
AziTPS39	Azadirachta-indica	Indica_018404	PF01397/PF03936	569
AziTPS40	Azadirachta-indica	Indica_007028	PF03936	269
AziTPS41	Azadirachta-indica	Indica_018802	PF01397/PF03936	594
AziTPS42	Azadirachta-indica	Indica_019303	PF01397/PF03936	445
AziTPS43	Azadirachta-indica	Indica_007275	PF01397/PF03936	630
AziTPS44	Azadirachta-indica	Indica_007027	PF03936	183
AziTPS45	Azadirachta-indica	Indica_007029	PF03936	92
AziTPS46	Azadirachta-indica	Indica_000457	PF01397/PF03936	499
AziTPS47	Azadirachta-indica	Indica_007071	PF01397	114
AziTPS48	Azadirachta-indica	Indica_018902	PF01397/PF03936	855
AziTPS49	Azadirachta-indica	Indica_021348	PF01397	102
AziTPS50	Azadirachta-indica	Indica_024573	PF01397/PF03936	878
AziTPS51	Azadirachta-indica	Indica_000443	PF03936	263
AziTPS52	Azadirachta-indica	Indica_007144	PF01397/PF03936	271
AziTPS53	Azadirachta-indica	Indica_007069	PF01397/PF03936	433
AziTPS54	Azadirachta-indica	Indica_007052	PF03936	72
AziTPS55	Azadirachta-indica	Indica_019299	PF01397	122
AziTPS56	Azadirachta-indica	Indica_007046	PF01397/PF03936	450
AziTPS57	Azadirachta-indica	Indica_018808	PF01397/PF03936	546
AziTPS58	Azadirachta-indica	Indica_007032	PF03936	73
AziTPS59	Azadirachta-indica	Indica_007059	PF01397/PF03936	601
AziTPS60	Azadirachta-indica	Indica_007050	PF01397/PF03936	549
AziTPS61	Azadirachta-indica	Indica_019305	PF01397/PF03936	450
AziTPS62	Azadirachta-indica	Indica_013333	PF01397/PF03936	598
AziTPS63	Azadirachta-indica	Indica_024575	PF01397/PF03936	704
AziTPS64	Azadirachta-indica	Indica_007189	PF03936	249
AziTPS65	Azadirachta-indica	Indica_007070	PF01397/PF03936	549
AziTPS66	Azadirachta-indica	Indica_018807	PF01397	80
AziTPS67	Azadirachta-indica	Indica_018399	PF01397/PF03936	700
AziTPS68	Azadirachta-indica	Indica_007053	PF01397/PF03936	625
AziTPS69	Azadirachta-indica	Indica_007191	PF03936	183
AziTPS70	Azadirachta-indica	Indica_007143	PF01397/PF03936	549
