## Supplementary material for "Genomic analysis based on chromosome-level genome assembly reveals an expansion of terpene biosynthesis of *Azadirachta indica*": Table S16 The statistics of the TPS genes identified in the A. indica genome and 13 other plant genomes

### Sheet: Sheet1
Table S16. The statistics of the TPS genes identified in the A. indica genome and 13 other plant genomes.
Species	Abbreviation	Total	Containing both PF01397 and PF03936 domains	Containing PF01397 domain	Containing PF03936 domain
Citrus-sinensis	CisTPS	49	42	4	3
Azadirachta-indica	AziTPS	70	44	9	17
Acer-yangbiense	AcyTPS	57	50	3	4
Theobroma-cocoa	ThcTPS	31	27	0	4
Gossypium-raimondii	GorTPS	46	42	1	3
Arabidopsis-thaliana	ArtTPS	34	32	0	2
Carica-papaya	CapTPS	20	14	2	4
Fragaria-vesca	FrvTPS	40	33	2	5
Prunus-persica	PrpTPS	30	28	1	1
Cucumis-sativus	CusTPS	25	23	1	1
Vitis-vinifera	VivTPS	24	15	2	7
Solanum-lycopersicum	SolTPS	35	29	1	5
Brachypodium-distachyon	BrdTPS	19	19	0	0
Amborella-trichopoda	AmtTPS	32	20	4	8
