## Supplementary material for "Genomic analysis based on chromosome-level genome assembly reveals an expansion of terpene biosynthesis of *Azadirachta indica*": Table S17 The statistics of the TPS genes in phylogenetic tree

### Sheet: Sheet1
Table S17. The statistics of the TPS genes in phylogenetic tree
Species	Abbreviation	Total	TPS subfamily
			TPS-a	TPS-b	TPS-c	TPS-e	TPS-f	TPS-g
Citrus-sinensis	CisTPS	40	22	12	2	0	1	3
Azadirachta-indica	AziTPS	40	15	13	4	3	1	4
Acer-yangbiense	AcyTPS	49	17	20	1	3	2	6
Theobroma-cocoa	ThcTPS	25	8	10	1	1	2	3
Gossypium-raimondii	GorTPS	41	22	13	2	1	2	1
Arabidopsis-thaliana	ArtTPS	32	22	6	1	1	1	1
Carica-papaya	CapTPS	13	3	5	1	1	3	0
Fragaria-vesca	FrvTPS	31	18	6	3	2	0	2
Prunus-persica	PrpTPS	28	16	5	1	1	3	2
Cucumis-sativus	CusTPS	23	10	8	1	1	0	3
Vitis-vinifera	VivTPS	14	9	2	2	1	0	0
Solanum-lycopersicum	SolTPS	30	13	9	2	3	1	2
Brachypodium-distachyon	BrdTPS	19	10	3	1	4	0	1
Amborella-trichopoda	AmtTPS	17	0	6	1	2	3	5
