## Supplementary material for "Genomic analysis based on chromosome-level genome assembly reveals an expansion of terpene biosynthesis of *Azadirachta indica*": Table S18 Identification of the A. indica-specific TPS genes

### Sheet: Sheet1
Table S18. Identification of the A. indica-specific TPS genes.
Name	Plant	Gene ID	Pfam domain	Protein length	Cluster	Record	Type	From	To	Strand	Category	Domains(E-value)
AziTPS2	Azadirachta-indica	Indica_007072	PF03936	223	Cluster 19	Chr13	Terpene	1244718	1246007	+	Terpene synthase	Terpene_synth_C (E=7.7e-17)
AziTPS9	Azadirachta-indica	Indica_007068	PF01397/PF03936	334	Cluster 19	Chr13	Terpene	1148153	1150386	-	Terpene synthase	Terpene_synth_C (E=4.9e-11)
AziTPS25	Azadirachta-indica	Indica_007047	PF01397/PF03936	549	Cluster 19	Chr13	Terpene	667536	670425	-	Terpene synthase	Terpene_synth_C (E=7.1e-33), Terpene_synth (E=5.9e-24)
AziTPS40	Azadirachta-indica	Indica_007028	PF03936	269	Cluster 18	Chr13	Terpene	228822	232962	-	Terpene synthase	Terpene_synth_C (E=4.1e-53)
AziTPS51	Azadirachta-indica	Indica_000443	PF03936	263
AziTPS64	Azadirachta-indica	Indica_007189	PF03936	249
AziTPS65	Azadirachta-indica	Indica_007070	PF01397/PF03936	549	Cluster 19	Chr13	Terpene	1199105	1201994	-	Terpene synthase	Terpene_synth_C (E=7.2e-33), Terpene_synth (E=5.9e-24)
AziTPS68	Azadirachta-indica	Indica_007053	PF01397/PF03936	625	Cluster 19	Chr13	Terpene	930788	936811	-	Terpene synthase	Terpene_synth_C (E=1.1e-31), Terpene_synth (E=2.9e-23)
AziTPS70	Azadirachta-indica	Indica_007143	PF01397/PF03936	549	Cluster 20	Chr13	Terpene	2249189	2251776	+	Terpene synthase	Terpene_synth_C (E=3.3e-31), Terpene_synth (E=1.5e-25)
