## Supplementary material for "Genomic analysis based on chromosome-level genome assembly reveals an expansion of terpene biosynthesis of *Azadirachta indica*": Table S19 Transcriptome data quality control and mapping results

### Sheet: Sheet1
Table S19. Transcriptome data quality control and mapping results.
Tissue	Raw Total Reads	Raw Total Base(bp)	Raw Q20(%)	Raw Q30(%)	Raw GC(%)	Clean Total Reads	Clean Total Base(bp)	Clean Q20(%)	Clean Q30(%)	Clean GC(%)	Uniquely mapped reads(%)
fruit	5730532	412598304	94.9	91.8	45.9	5387168	387215026	98.8	96.1	45.7	94.5
flower	5058312	364198464	95.2	92.2	43.9	4764306	342599684	98.8	96.3	43.7	92.6
stem	5429138	390897936	93.8	90.6	45	5007758	360006536	98.7	96.1	44.6	90.4
leaf	4372192	314797824	94.3	91.3	44.5	4064216	292288888	98.8	96.3	44.2	94.6
root	4566554	328791888	93.9	90.8	44.7	4222660	303661150	98.8	96.1	44.4	90.4
