## Supplementary material for "Genomic analysis based on chromosome-level genome assembly reveals an expansion of terpene biosynthesis of *Azadirachta indica*": Table S20 Identification of the P450 genes in A. indica genome

### Sheet: Sheet1
Table S20. Identification of the P450 genes in A. indica genome.
Name	Plant	Gene ID	Pfam domain	Protein length
AziCYP1	Azadirachta-indica	Indica_010829	PF00067.23	537
AziCYP2	Azadirachta-indica	Indica_022557	PF00067.23	135
AziCYP3	Azadirachta-indica	Indica_000234	PF00067.23	341
AziCYP4	Azadirachta-indica	Indica_002896	PF00067.23	508
AziCYP5	Azadirachta-indica	Indica_021350	PF00067.23	190
AziCYP6	Azadirachta-indica	Indica_005232	PF00067.23	245
AziCYP7	Azadirachta-indica	Indica_021275	PF00067.23	343
AziCYP8	Azadirachta-indica	Indica_007273	PF00067.23	500
AziCYP9	Azadirachta-indica	Indica_015575	PF00067.23	539
AziCYP10	Azadirachta-indica	Indica_021901	PF00067.23	363
AziCYP11	Azadirachta-indica	Indica_007278	PF00067.23	505
AziCYP12	Azadirachta-indica	Indica_009961	PF00067.23	480
AziCYP13	Azadirachta-indica	Indica_018701	PF00067.23	480
AziCYP14	Azadirachta-indica	Indica_019785	PF00067.23	464
AziCYP15	Azadirachta-indica	Indica_018074	PF00067.23	532
AziCYP16	Azadirachta-indica	Indica_007263	PF00067.23	501
AziCYP17	Azadirachta-indica	Indica_007266	PF00067.23	281
AziCYP18	Azadirachta-indica	Indica_020017	PF00067.23	503
AziCYP19	Azadirachta-indica	Indica_002054	PF00067.23	533
AziCYP20	Azadirachta-indica	Indica_013757	PF00067.23	479
AziCYP21	Azadirachta-indica	Indica_025555	PF00067.23	500
AziCYP22	Azadirachta-indica	Indica_017362	PF00067.23	432
AziCYP23	Azadirachta-indica	Indica_010943	PF00067.23	138
AziCYP24	Azadirachta-indica	Indica_007581	PF00067.23	85
AziCYP25	Azadirachta-indica	Indica_020182	PF00067.23	136
AziCYP26	Azadirachta-indica	Indica_009535	PF00067.23	480
AziCYP27	Azadirachta-indica	Indica_021705	PF00067.23	504
AziCYP28	Azadirachta-indica	Indica_020162	PF00067.23	536
AziCYP29	Azadirachta-indica	Indica_002902	PF00067.23	305
AziCYP30	Azadirachta-indica	Indica_023930	PF00067.23	194
AziCYP31	Azadirachta-indica	Indica_005233	PF00067.23	88
AziCYP32	Azadirachta-indica	Indica_012081	PF00067.23	435
AziCYP33	Azadirachta-indica	Indica_025851	PF00067.23	610
AziCYP34	Azadirachta-indica	Indica_019681	PF00067.23	275
AziCYP35	Azadirachta-indica	Indica_017019	PF00067.23	511
AziCYP36	Azadirachta-indica	Indica_022920	PF00067.23	227
AziCYP37	Azadirachta-indica	Indica_005670	PF00067.23	350
AziCYP38	Azadirachta-indica	Indica_008115	PF00067.23	516
AziCYP39	Azadirachta-indica	Indica_002839	PF00067.23	477
AziCYP40	Azadirachta-indica	Indica_010604	PF00067.23	463
AziCYP41	Azadirachta-indica	Indica_003996	PF00067.23	486
AziCYP42	Azadirachta-indica	Indica_007782	PF00067.23	480
AziCYP43	Azadirachta-indica	Indica_017354	PF00067.23	175
AziCYP44	Azadirachta-indica	Indica_006833	PF00067.23	435
AziCYP45	Azadirachta-indica	Indica_017030	PF00067.23	328
AziCYP46	Azadirachta-indica	Indica_003907	PF00067.23	677
AziCYP47	Azadirachta-indica	Indica_017026	PF00067.23	323
AziCYP48	Azadirachta-indica	Indica_010795	PF00067.23	171
AziCYP49	Azadirachta-indica	Indica_006949	PF00067.23	505
AziCYP50	Azadirachta-indica	Indica_001306	PF00067.23	185
AziCYP51	Azadirachta-indica	Indica_020517	PF00067.23	466
AziCYP52	Azadirachta-indica	Indica_002834	PF00067.23	474
AziCYP53	Azadirachta-indica	Indica_022561	PF00067.23	141
AziCYP54	Azadirachta-indica	Indica_020431	PF00067.23	198
AziCYP55	Azadirachta-indica	Indica_016473	PF00067.23	528
AziCYP56	Azadirachta-indica	Indica_005237	PF00067.23	88
AziCYP57	Azadirachta-indica	Indica_010791	PF00067.23	212
AziCYP58	Azadirachta-indica	Indica_002898	PF00067.23	120
AziCYP59	Azadirachta-indica	Indica_017024	PF00067.23	245
AziCYP60	Azadirachta-indica	Indica_020132	PF00067.23	513
AziCYP61	Azadirachta-indica	Indica_009722	PF00067.23	249
AziCYP62	Azadirachta-indica	Indica_012257	PF00067.23	518
AziCYP63	Azadirachta-indica	Indica_005083	PF00067.23	189
AziCYP64	Azadirachta-indica	Indica_006836	PF00067.23	247
AziCYP65	Azadirachta-indica	Indica_021905	PF00067.23	456
AziCYP66	Azadirachta-indica	Indica_001496	PF00067.23	490
AziCYP67	Azadirachta-indica	Indica_006838	PF00067.23	223
AziCYP68	Azadirachta-indica	Indica_021849	PF00067.23	588
AziCYP69	Azadirachta-indica	Indica_004553	PF00067.23	218
AziCYP70	Azadirachta-indica	Indica_004556	PF00067.23	107
AziCYP71	Azadirachta-indica	Indica_000237	PF00067.23	212
AziCYP72	Azadirachta-indica	Indica_021903	PF00067.23	144
AziCYP73	Azadirachta-indica	Indica_005216	PF00067.23	201
AziCYP74	Azadirachta-indica	Indica_005235	PF00067.23	458
AziCYP75	Azadirachta-indica	Indica_012123	PF00067.23	81
AziCYP76	Azadirachta-indica	Indica_005215	PF00067.23	322
AziCYP77	Azadirachta-indica	Indica_002144	PF00067.23	162
AziCYP78	Azadirachta-indica	Indica_005090	PF00067.23	175
AziCYP79	Azadirachta-indica	Indica_002147	PF00067.23	518
AziCYP80	Azadirachta-indica	Indica_021349	PF00067.23	80
AziCYP81	Azadirachta-indica	Indica_007267	PF00067.23	254
AziCYP82	Azadirachta-indica	Indica_003088	PF00067.23	525
AziCYP83	Azadirachta-indica	Indica_012294	PF00067.23	465
AziCYP84	Azadirachta-indica	Indica_008114	PF00067.23	351
AziCYP85	Azadirachta-indica	Indica_006832	PF00067.23	231
AziCYP86	Azadirachta-indica	Indica_004250	PF00067.23	516
AziCYP87	Azadirachta-indica	Indica_009287	PF00067.23	143
AziCYP88	Azadirachta-indica	Indica_005264	PF00067.23	186
AziCYP89	Azadirachta-indica	Indica_002897	PF00067.23	81
AziCYP90	Azadirachta-indica	Indica_003905	PF00067.23	261
AziCYP91	Azadirachta-indica	Indica_017028	PF00067.23	372
AziCYP92	Azadirachta-indica	Indica_022562	PF00067.23	261
AziCYP93	Azadirachta-indica	Indica_005671	PF00067.23	319
AziCYP94	Azadirachta-indica	Indica_015227	PF00067.23	534
AziCYP95	Azadirachta-indica	Indica_012079	PF00067.23	238
AziCYP96	Azadirachta-indica	Indica_010606	PF00067.23	303
AziCYP97	Azadirachta-indica	Indica_021902	PF00067.23	120
AziCYP98	Azadirachta-indica	Indica_004700	PF00067.23	623
AziCYP99	Azadirachta-indica	Indica_013767	PF00067.23	275
AziCYP100	Azadirachta-indica	Indica_000175	PF00067.23	468
AziCYP101	Azadirachta-indica	Indica_008457	PF00067.23	520
AziCYP102	Azadirachta-indica	Indica_005076	PF00067.23	230
AziCYP103	Azadirachta-indica	Indica_022504	PF00067.23	543
AziCYP104	Azadirachta-indica	Indica_024334	PF00067.23	517
AziCYP105	Azadirachta-indica	Indica_020131	PF00067.23	199
AziCYP106	Azadirachta-indica	Indica_013769	PF00067.23	503
AziCYP107	Azadirachta-indica	Indica_024222	PF00067.23	524
AziCYP108	Azadirachta-indica	Indica_011511	PF00067.23	169
AziCYP109	Azadirachta-indica	Indica_017022	PF00067.23	277
AziCYP110	Azadirachta-indica	Indica_004090	PF00067.23	513
AziCYP111	Azadirachta-indica	Indica_018719	PF00067.23	451
AziCYP112	Azadirachta-indica	Indica_002905	PF00067.23	508
AziCYP113	Azadirachta-indica	Indica_013861	PF00067.23	492
AziCYP114	Azadirachta-indica	Indica_006907	PF00067.23	650
AziCYP115	Azadirachta-indica	Indica_005069	PF00067.23	484
AziCYP116	Azadirachta-indica	Indica_021369	PF00067.23	365
AziCYP117	Azadirachta-indica	Indica_013756	PF00067.23	477
AziCYP118	Azadirachta-indica	Indica_010586	PF00067.23	330
AziCYP119	Azadirachta-indica	Indica_025503	PF00067.23	127
AziCYP120	Azadirachta-indica	Indica_010790	PF00067.23	507
AziCYP121	Azadirachta-indica	Indica_021896	PF00067.23	537
AziCYP122	Azadirachta-indica	Indica_018733	PF00067.23	489
AziCYP123	Azadirachta-indica	Indica_023931	PF00067.23	292
AziCYP124	Azadirachta-indica	Indica_018702	PF00067.23	1041
AziCYP125	Azadirachta-indica	Indica_000239	PF00067.23	93
AziCYP126	Azadirachta-indica	Indica_002835	PF00067.23	474
AziCYP127	Azadirachta-indica	Indica_020138	PF00067.23	195
AziCYP128	Azadirachta-indica	Indica_018075	PF00067.23	531
AziCYP129	Azadirachta-indica	Indica_002900	PF00067.23	340
AziCYP130	Azadirachta-indica	Indica_012088	PF00067.23	482
AziCYP131	Azadirachta-indica	Indica_005236	PF00067.23	179
AziCYP132	Azadirachta-indica	Indica_023720	PF00067.23	523
AziCYP133	Azadirachta-indica	Indica_006768	PF00067.23	409
AziCYP134	Azadirachta-indica	Indica_006841	PF00067.23	132
AziCYP135	Azadirachta-indica	Indica_017358	PF00067.23	527
AziCYP136	Azadirachta-indica	Indica_015193	PF00067.23	518
AziCYP137	Azadirachta-indica	Indica_008577	PF00067.23	438
AziCYP138	Azadirachta-indica	Indica_021907	PF00067.23	331
AziCYP139	Azadirachta-indica	Indica_017014	PF00067.23	190
AziCYP140	Azadirachta-indica	Indica_006828	PF00067.23	351
AziCYP141	Azadirachta-indica	Indica_012076	PF00067.23	501
AziCYP142	Azadirachta-indica	Indica_017355	PF00067.23	527
AziCYP143	Azadirachta-indica	Indica_013185	PF00067.23	293
AziCYP144	Azadirachta-indica	Indica_017350	PF00067.23	175
AziCYP145	Azadirachta-indica	Indica_002833	PF00067.23	356
AziCYP146	Azadirachta-indica	Indica_005669	PF00067.23	87
AziCYP147	Azadirachta-indica	Indica_026628	PF00067.23	497
AziCYP148	Azadirachta-indica	Indica_022817	PF00067.23	414
AziCYP149	Azadirachta-indica	Indica_009285	PF00067.23	82
AziCYP150	Azadirachta-indica	Indica_022936	PF00067.23	135
AziCYP151	Azadirachta-indica	Indica_003906	PF00067.23	619
AziCYP152	Azadirachta-indica	Indica_012078	PF00067.23	188
AziCYP153	Azadirachta-indica	Indica_004054	PF00067.23	515
AziCYP154	Azadirachta-indica	Indica_025556	PF00067.23	491
AziCYP155	Azadirachta-indica	Indica_014327	PF00067.23	294
AziCYP156	Azadirachta-indica	Indica_024223	PF00067.23	447
AziCYP157	Azadirachta-indica	Indica_005079	PF00067.23	299
AziCYP158	Azadirachta-indica	Indica_013473	PF00067.23	170
AziCYP159	Azadirachta-indica	Indica_007276	PF00067.23	505
AziCYP160	Azadirachta-indica	Indica_012530	PF00067.23	549
AziCYP161	Azadirachta-indica	Indica_020137	PF00067.23	113
AziCYP162	Azadirachta-indica	Indica_010849	PF00067.23	533
AziCYP163	Azadirachta-indica	Indica_006830	PF00067.23	186
AziCYP164	Azadirachta-indica	Indica_017359	PF00067.23	175
AziCYP165	Azadirachta-indica	Indica_021916	PF00067.23	514
AziCYP166	Azadirachta-indica	Indica_010583	PF00067.23	318
AziCYP167	Azadirachta-indica	Indica_009289	PF00067.23	429
AziCYP168	Azadirachta-indica	Indica_012996	PF00067.23	417
AziCYP169	Azadirachta-indica	Indica_006763	PF00067.23	260
AziCYP170	Azadirachta-indica	Indica_010794	PF00067.23	122
AziCYP171	Azadirachta-indica	Indica_010609	PF00067.23	317
AziCYP172	Azadirachta-indica	Indica_001303	PF00067.23	519
AziCYP173	Azadirachta-indica	Indica_021709	PF00067.23	300
AziCYP174	Azadirachta-indica	Indica_021280	PF00067.23	177
AziCYP175	Azadirachta-indica	Indica_002837	PF00067.23	477
AziCYP176	Azadirachta-indica	Indica_002901	PF00067.23	186
AziCYP177	Azadirachta-indica	Indica_001213	PF00067.23	481
AziCYP178	Azadirachta-indica	Indica_005214	PF00067.23	321
AziCYP179	Azadirachta-indica	Indica_022779	PF00067.23	340
AziCYP180	Azadirachta-indica	Indica_005234	PF00067.23	504
AziCYP181	Azadirachta-indica	Indica_009271	PF00067.23	432
AziCYP182	Azadirachta-indica	Indica_025502	PF00067.23	340
AziCYP183	Azadirachta-indica	Indica_003086	PF00067.23	512
AziCYP184	Azadirachta-indica	Indica_015082	PF00067.23	450
AziCYP185	Azadirachta-indica	Indica_006839	PF00067.23	186
AziCYP186	Azadirachta-indica	Indica_006834	PF00067.23	332
AziCYP187	Azadirachta-indica	Indica_007265	PF00067.23	381
AziCYP188	Azadirachta-indica	Indica_001497	PF00067.23	176
AziCYP189	Azadirachta-indica	Indica_017352	PF00067.23	472
AziCYP190	Azadirachta-indica	Indica_010792	PF00067.23	202
AziCYP191	Azadirachta-indica	Indica_008866	PF00067.23	465
AziCYP192	Azadirachta-indica	Indica_004551	PF00067.23	862
AziCYP193	Azadirachta-indica	Indica_023924	PF00067.23	521
AziCYP194	Azadirachta-indica	Indica_021010	PF00067.23	484
AziCYP195	Azadirachta-indica	Indica_020983	PF00067.23	377
AziCYP196	Azadirachta-indica	Indica_018116	PF00067.23	516
AziCYP197	Azadirachta-indica	Indica_024189	PF00067.23	98
AziCYP198	Azadirachta-indica	Indica_023425	PF00067.23	517
AziCYP199	Azadirachta-indica	Indica_022559	PF00067.23	503
AziCYP200	Azadirachta-indica	Indica_021854	PF00067.23	707
AziCYP201	Azadirachta-indica	Indica_022919	PF00067.23	183
AziCYP202	Azadirachta-indica	Indica_004249	PF00067.23	513
AziCYP203	Azadirachta-indica	Indica_024701	PF00067.23	510
AziCYP204	Azadirachta-indica	Indica_020173	PF00067.23	498
AziCYP205	Azadirachta-indica	Indica_017480	PF00067.23	474
AziCYP206	Azadirachta-indica	Indica_023300	PF00067.23	464
AziCYP207	Azadirachta-indica	Indica_009858	PF00067.23	511
AziCYP208	Azadirachta-indica	Indica_006874	PF00067.23	409
AziCYP209	Azadirachta-indica	Indica_011744	PF00067.23	535
AziCYP210	Azadirachta-indica	Indica_000972	PF00067.23	396
AziCYP211	Azadirachta-indica	Indica_017349	PF00067.23	418
AziCYP212	Azadirachta-indica	Indica_015261	PF00067.23	371
AziCYP213	Azadirachta-indica	Indica_023933	PF00067.23	532
AziCYP214	Azadirachta-indica	Indica_020172	PF00067.23	308
AziCYP215	Azadirachta-indica	Indica_010938	PF00067.23	138
AziCYP216	Azadirachta-indica	Indica_009278	PF00067.23	381
AziCYP217	Azadirachta-indica	Indica_002009	PF00067.23	520
AziCYP218	Azadirachta-indica	Indica_005077	PF00067.23	318
AziCYP219	Azadirachta-indica	Indica_018705	PF00067.23	369
AziCYP220	Azadirachta-indica	Indica_005667	PF00067.23	222
AziCYP221	Azadirachta-indica	Indica_009644	PF00067.23	318
AziCYP222	Azadirachta-indica	Indica_009282	PF00067.23	510
AziCYP223	Azadirachta-indica	Indica_021906	PF00067.23	178
AziCYP224	Azadirachta-indica	Indica_025554	PF00067.23	376
AziCYP225	Azadirachta-indica	Indica_017015	PF00067.23	506
AziCYP226	Azadirachta-indica	Indica_023014	PF00067.23	497
AziCYP227	Azadirachta-indica	Indica_025492	PF00067.23	502
AziCYP228	Azadirachta-indica	Indica_015672	PF00067.23	150
AziCYP229	Azadirachta-indica	Indica_020135	PF00067.23	510
AziCYP230	Azadirachta-indica	Indica_024225	PF00067.23	89
AziCYP231	Azadirachta-indica	Indica_017023	PF00067.23	512
AziCYP232	Azadirachta-indica	Indica_017675	PF00067.23	465
AziCYP233	Azadirachta-indica	Indica_006906	PF00067.23	349
AziCYP234	Azadirachta-indica	Indica_006840	PF00067.23	88
AziCYP235	Azadirachta-indica	Indica_013184	PF00067.23	465
AziCYP236	Azadirachta-indica	Indica_006950	PF00067.23	405
AziCYP237	Azadirachta-indica	Indica_021351	PF00067.23	506
AziCYP238	Azadirachta-indica	Indica_010793	PF00067.23	544
AziCYP239	Azadirachta-indica	Indica_010796	PF00067.23	130
AziCYP240	Azadirachta-indica	Indica_022932	PF00067.23	135
AziCYP241	Azadirachta-indica	Indica_007268	PF00067.23	506
AziCYP242	Azadirachta-indica	Indica_006835	PF00067.23	89
AziCYP243	Azadirachta-indica	Indica_004657	PF00067.23	540
AziCYP244	Azadirachta-indica	Indica_006831	PF00067.23	88
AziCYP245	Azadirachta-indica	Indica_004573	PF00067.23	66
AziCYP246	Azadirachta-indica	Indica_023927	PF00067.23	74
AziCYP247	Azadirachta-indica	Indica_005266	PF00067.23	476
AziCYP248	Azadirachta-indica	Indica_007316	PF00067.23	511
AziCYP249	Azadirachta-indica	Indica_004550	PF00067.23	118
AziCYP250	Azadirachta-indica	Indica_018731	PF00067.23	489
AziCYP251	Azadirachta-indica	Indica_012077	PF00067.23	336
AziCYP252	Azadirachta-indica	Indica_007277	PF00067.23	504
AziCYP253	Azadirachta-indica	Indica_012082	PF00067.23	242
AziCYP254	Azadirachta-indica	Indica_021033	PF00067.23	539
AziCYP255	Azadirachta-indica	Indica_005078	PF00067.23	258
AziCYP256	Azadirachta-indica	Indica_007272	PF00067.23	504
AziCYP257	Azadirachta-indica	Indica_004555	PF00067.23	184
AziCYP258	Azadirachta-indica	Indica_006905	PF00067.23	357
AziCYP259	Azadirachta-indica	Indica_001722	PF00067.23	525
AziCYP260	Azadirachta-indica	Indica_014326	PF00067.23	465
AziCYP261	Azadirachta-indica	Indica_024908	PF00067.23	211
AziCYP262	Azadirachta-indica	Indica_000240	PF00067.23	149
AziCYP263	Azadirachta-indica	Indica_017357	PF00067.23	118
AziCYP264	Azadirachta-indica	Indica_022934	PF00067.23	503
AziCYP265	Azadirachta-indica	Indica_013768	PF00067.23	155
AziCYP266	Azadirachta-indica	Indica_004089	PF00067.23	595
AziCYP267	Azadirachta-indica	Indica_021035	PF00067.23	447
AziCYP268	Azadirachta-indica	Indica_012202	PF00067.23	519
AziCYP269	Azadirachta-indica	Indica_005267	PF00067.23	499
AziCYP270	Azadirachta-indica	Indica_021850	PF00067.23	118
AziCYP271	Azadirachta-indica	Indica_019309	PF00067.23	506
AziCYP272	Azadirachta-indica	Indica_021706	PF00067.23	180
AziCYP273	Azadirachta-indica	Indica_009284	PF00067.23	520
AziCYP274	Azadirachta-indica	Indica_017119	PF00067.23	507
AziCYP275	Azadirachta-indica	Indica_009510	PF00067.23	506
AziCYP276	Azadirachta-indica	Indica_020432	PF00067.23	353
AziCYP277	Azadirachta-indica	Indica_021194	PF00067.23	540
AziCYP278	Azadirachta-indica	Indica_001302	PF00067.23	514
AziCYP279	Azadirachta-indica	Indica_022049	PF00067.23	299
AziCYP280	Azadirachta-indica	Indica_018707	PF00067.23	355
AziCYP281	Azadirachta-indica	Indica_017347	PF00067.23	525
AziCYP282	Azadirachta-indica	Indica_009275	PF00067.23	60
AziCYP283	Azadirachta-indica	Indica_003087	PF00067.23	520
AziCYP284	Azadirachta-indica	Indica_005089	PF00067.23	159
AziCYP285	Azadirachta-indica	Indica_001868	PF00067.23	551
AziCYP286	Azadirachta-indica	Indica_000356	PF00067.23	503
AziCYP287	Azadirachta-indica	Indica_017031	PF00067.23	186
AziCYP288	Azadirachta-indica	Indica_021708	PF00067.23	129
AziCYP289	Azadirachta-indica	Indica_012308	PF00067.23	513
AziCYP290	Azadirachta-indica	Indica_017018	PF00067.23	104
AziCYP291	Azadirachta-indica	Indica_000236	PF00067.23	308
AziCYP292	Azadirachta-indica	Indica_017348	PF00067.23	110
AziCYP293	Azadirachta-indica	Indica_020129	PF00067.23	457
AziCYP294	Azadirachta-indica	Indica_016686	PF00067.23	533
AziCYP295	Azadirachta-indica	Indica_021147	PF00067.23	490
AziCYP296	Azadirachta-indica	Indica_007753	PF00067.23	522
AziCYP297	Azadirachta-indica	Indica_005213	PF00067.23	299
AziCYP298	Azadirachta-indica	Indica_015673	PF00067.23	410
AziCYP299	Azadirachta-indica	Indica_002838	PF00067.23	477
AziCYP300	Azadirachta-indica	Indica_017021	PF00067.23	498
AziCYP301	Azadirachta-indica	Indica_004549	PF00067.23	176
AziCYP302	Azadirachta-indica	Indica_003947	PF00067.23	527
AziCYP303	Azadirachta-indica	Indica_009723	PF00067.23	188
AziCYP304	Azadirachta-indica	Indica_010603	PF00067.23	318
AziCYP305	Azadirachta-indica	Indica_006829	PF00067.23	309
AziCYP306	Azadirachta-indica	Indica_002899	PF00067.23	509
AziCYP307	Azadirachta-indica	Indica_023751	PF00067.23	508
AziCYP308	Azadirachta-indica	Indica_007264	PF00067.23	499
AziCYP309	Azadirachta-indica	Indica_006948	PF00067.23	88
AziCYP310	Azadirachta-indica	Indica_023929	PF00067.23	473
AziCYP311	Azadirachta-indica	Indica_010797	PF00067.23	544
AziCYP312	Azadirachta-indica	Indica_020134	PF00067.23	511
AziCYP313	Azadirachta-indica	Indica_018115	PF00067.23	516
AziCYP314	Azadirachta-indica	Indica_005263	PF00067.23	202
AziCYP315	Azadirachta-indica	Indica_017356	PF00067.23	110
AziCYP316	Azadirachta-indica	Indica_023926	PF00067.23	174
AziCYP317	Azadirachta-indica	Indica_023932	PF00067.23	369
AziCYP318	Azadirachta-indica	Indica_004554	PF00067.23	184
AziCYP319	Azadirachta-indica	Indica_013475	PF00067.23	532
AziCYP320	Azadirachta-indica	Indica_022560	PF00067.23	502
AziCYP321	Azadirachta-indica	Indica_012080	PF00067.23	69
AziCYP322	Azadirachta-indica	Indica_017353	PF00067.23	63
AziCYP323	Azadirachta-indica	Indica_005084	PF00067.23	299
AziCYP324	Azadirachta-indica	Indica_020927	PF00067.23	92
AziCYP325	Azadirachta-indica	Indica_001307	PF00067.23	231
AziCYP326	Azadirachta-indica	Indica_010800	PF00067.23	533
AziCYP327	Azadirachta-indica	Indica_009283	PF00067.23	284
AziCYP328	Azadirachta-indica	Indica_023923	PF00067.23	512
AziCYP329	Azadirachta-indica	Indica_017013	PF00067.23	80
AziCYP330	Azadirachta-indica	Indica_006754	PF00067.23	650
AziCYP331	Azadirachta-indica	Indica_000974	PF00067.23	217
AziCYP332	Azadirachta-indica	Indica_022935	PF00067.23	502
AziCYP333	Azadirachta-indica	Indica_021904	PF00067.23	318
AziCYP334	Azadirachta-indica	Indica_009577	PF00067.23	234
AziCYP335	Azadirachta-indica	Indica_016800	PF00067.23	74
AziCYP336	Azadirachta-indica	Indica_006947	PF00067.23	159
AziCYP337	Azadirachta-indica	Indica_012307	PF00067.23	272
AziCYP338	Azadirachta-indica	Indica_009288	PF00067.23	518
AziCYP339	Azadirachta-indica	Indica_004552	PF00067.23	453
AziCYP340	Azadirachta-indica	Indica_002906	PF00067.23	450
AziCYP341	Azadirachta-indica	Indica_013604	PF00067.23	519
AziCYP342	Azadirachta-indica	Indica_016375	PF00067.23	474
AziCYP343	Azadirachta-indica	Indica_003776	PF00067.23	475
AziCYP344	Azadirachta-indica	Indica_007580	PF00067.23	586
AziCYP345	Azadirachta-indica	Indica_021985	PF00067.23	477
AziCYP346	Azadirachta-indica	Indica_006764	PF00067.23	269
AziCYP347	Azadirachta-indica	Indica_009286	PF00067.23	167
AziCYP348	Azadirachta-indica	Indica_021908	PF00067.23	862
AziCYP349	Azadirachta-indica	Indica_017361	PF00067.23	63
AziCYP350	Azadirachta-indica	Indica_002836	PF00067.23	478
AziCYP351	Azadirachta-indica	Indica_009272	PF00067.23	526
AziCYP352	Azadirachta-indica	Indica_020430	PF00067.23	847
AziCYP353	Azadirachta-indica	Indica_017027	PF00067.23	519
AziCYP354	Azadirachta-indica	Indica_014907	PF00067.23	520
AziCYP355	Azadirachta-indica	Indica_006837	PF00067.23	424
