## Supplementary material for "Genomic analysis based on chromosome-level genome assembly reveals an expansion of terpene biosynthesis of *Azadirachta indica*": Table S21 The statistics of the P450 genes identified in the A. indica genome and 13 other plant genomes

### Sheet: Sheet1
Table S21. The statistics of the TPS genes identified in the A. indica genome and 13 other plant genomes.
Species	Abbreviation	Total	Length < 450 AA	450 < Length < 600 AA	Length > 600 AA
Citrus-sinensis	CisCYP	238	29	208	1
Azadirachta-indica	AziCYP	355	188	156	11
Acer-yangbiense	AcyCYP	382	107	248	27
Theobroma-cocoa	ThcCYP	239	27	212	0
Gossypium-raimondii	GorCYP	330	33	292	5
Arabidopsis-thaliana	ArtCYP	248	18	230	0
Carica-papaya	CapCYP	154	36	117	1
Fragaria-vesca	FrvCYP	272	41	225	6
Prunus-persica	PrpCYP	228	10	215	3
Cucumis-sativus	CusCYP	222	16	203	3
Vitis-vinifera	VivCYP	310	158	124	28
Solanum-lycopersicum	SolCYP	281	36	243	2
Brachypodium-distachyon	BrdCYP	231	13	215	3
Amborella-trichopoda	AmtCYP	167	42	119	6
