## Supplementary material for "Genomic analysis based on chromosome-level genome assembly reveals an expansion of terpene biosynthesis of *Azadirachta indica*": Table S22 Identification of the A. indica-specific P450 genes

### Sheet: Sheet1
Table S22. Identification of the A. indica-specific P450 genes.
Name	Plant	Gene ID	Pfam domain	Protein length	Cluster	Record	Type	From	To	Strand	Category	Domains(E-value)
AziCYP8	Azadirachta-indica	Indica_007273	PF00067.23	500	Cluster 21	Chr13	Terpene	3658896	3660488	+	Cytochrome 450	p450 (E=3.9e-94)
AziCYP11	Azadirachta-indica	Indica_007278	PF00067.23	505	Cluster 21	Chr13	Terpene	3720656	3722287	-	Cytochrome 450	p450 (E=1.3e-99)
AziCYP159	Azadirachta-indica	Indica_007276	PF00067.23	505	Cluster 21	Chr13	Terpene	3700396	3702052	+	Cytochrome 450	p450 (E=3e-98)
AziCYP252	Azadirachta-indica	Indica_007277	PF00067.23	504	Cluster 21	Chr13	Terpene	3709924	3711577	-	Cytochrome 450	p450 (E=2e-98)
AziCYP256	Azadirachta-indica	Indica_007272	PF00067.23	504	Cluster 21	Chr13	Terpene	3651412	3653010	+	Cytochrome 450	p450 (E=4.6e-98)
AziCYP275	Azadirachta-indica	Indica_009510	PF00067.23	506
