## Supplementary material for "Genomic analysis based on chromosome-level genome assembly reveals an expansion of terpene biosynthesis of *Azadirachta indica*": Table S23 Potential active site identified on the A. indica-specific CYP450s

### Sheet: Sheet1
Table S23. Potential active site identified on the A. indica-specific CYP450s
Protein	Residues
AziCYP8	SER-308、PRO-434、PRO-368、CYS-442、GLU-307、LEU-485、LEU371、VAL-303、ASP-300、ILE-372、GLN-394、PRO373、PHE-482、GLU-114、PHE-117、LYS-101、PHE-102、VAL-214、GLU-210、ARG-107、TYR-238
AziCYP11	PHE-124、ASF-305、LEU-241、PHE-109、ARG-106、GLN-217、SER-225、LEU-308、ILE221、PRO-379、ILE-378、VAL-490、GLN-400、THR-376、PHE-488、CYS-448、PHE-441、THR-313、LEU-55、PRO-59、PHE-488
AziCYP159	PHE-441、PRO-440、ASP-305、LEU-308、VAL-490、PHE-124、ARG-106、ILE-378、GLU-381、HIS-398、PHE-249、GLN-217、ILE-221、IEU-108、PHE-109、LYS-396、VAL-81、PHE-228、LEU-110、ARG-114、PHE-227、PHE-231、ILE-234
AziCYP252	PRO-228、ILE-50、LEU-54、LEU-77、PHE-227、VAL-80、ILE-220PRO-58、PHE-487、PHE-108、VAL-489、GLN-216、ILE-82、HIS-397、GLN-399、ILE-377、PRO-378、ILE-37、PHE-123
AziCYP256	HIS-394、GLU-379、PRO-104、HIS-396、PRO-79、PRO-105、ASN-115、TYR-116、GLN-110、PHE-228、MET-107、PHE-225、PHE-224、ILE-231
AziCYP275	GLN-153、GLU-156、LYS-157、ASR-185、PHE-160、ASN-197、SER-200、VAL-201、GLU-205、GLU-202、PHE-203、ARG-249、THR-245、PHE-244、LYS-289、LEU-115、LYS-234、VAL-114、GLU-110、ASP-113、ASN-121、LYS-106
