## Supplementary material for "Genomic analysis based on chromosome-level genome assembly reveals an expansion of terpene biosynthesis of *Azadirachta indica*": Table S24 Details of molecular docking of the A. indica-specific CYPs with probable ligands

### Sheet: Sheet1
Table S24. Details of molecular docking of the A. indica-specific CYPs with probable ligands
	Ligands	Binding energy (kcal/mol)	H-bonds number	H-bonds
AziCYP8	Azadirone	-9.4	0
	Nimbin	-7.4	2	LYS-426、THR-449
	Nimbolide	-7.5	1	THR-449
	Tirucalla_7_24_dien_3beta_ol	-10.2	0
AziCYP11	Azadirone	-9.4	0
	Nimbin	-7.3	2	GLN-113
	Nimbolide	-8.6	0
	Tirucalla_7_24_dien_3beta_ol	-9.9	0
AziCYP159	Azadirone	-8.9	0
	Nimbin	-7.4	2	GLN-113
	Nimbolide	-8.6	0
	Tirucalla_7_24_dien_3beta_ol	-9.4	0
AziCYP252	Azadirone	-9.7	0
	Nimbin	-7.4	2	GLN-112
	Nimbolide	-8.6	0
	Tirucalla_7_24_dien_3beta_ol	-10.8	0
AziCYP256	Azadirone	-8.5	3	ASN-115、GLN-110、PHE-228
	Nimbin	-6.9	4	ASN-454、HIS-450、VAL-353、LYS-430
	Nimbolide	-7.4	0
	Tirucalla_7_24_dien_3beta_ol	-10	0
AziCYP275	Azadirone	-7.5	1	ASN-197
	Nimbin	-7.4	1	ARG-249
	Nimbolide	-8.3	1	HIS-320
	Tirucalla_7_24_dien_3beta_ol	-7.8	0
