## Supplementary material for "Genomic analysis based on chromosome-level genome assembly reveals an expansion of terpene biosynthesis of *Azadirachta indica*": Table S25 The statistics of the resistance genes identified in the A. indica genome and 13 other plant genomes

### Sheet: Sheet3
Table S25. The statistics of the resistance genes identified in the A. indica genome and 13 other plant genomes.
Class	R protein type	Rosids											Asterids	Monocots	Flowering plants
		Malvids							Fabids			rosids incertae sedis	Lamiids
		A. indica	C. sinensis	A. yangbiense	T. cocoa	G. raimondii	A. thaliana	C. papaya	F. vesca	P. persica	C. sativus	V. vinifera	S. lycopersicum	B. distachyon	A. trichopoda
TNL	TIR-NBS-LRR	1	37	4	15	18	76	7	82	90	11	9	25	0	13
CNL	CC-NBS-LRR	31	85	57	100	58	28	9	58	63	15	62	25	56	11
CLK	CC-LRR-KIN	6	5	9	4	5	9	8	8	3	6	9	10	5	4
CK	CC-KIN	82	70	68	73	131	101	61	71	67	68	53	86	76	42
NL	NBS-LRR	22	55	50	36	49	16	20	61	73	17	99	29	34	17
CN	CC-NBS	42	102	102	76	76	19	12	34	34	11	50	47	75	15
CL	CC-LRR	15	15	31	9	6	9	6	6	9	3	15	10	5	3
L	LRR	47	37	63	18	24	10	7	25	17	12	56	14	7	12
N	NBS	71	102	92	45	79	38	48	81	64	42	99	92	93	56
K	KIN	721	601	643	644	937	654	443	692	686	528	625	665	776	421
T	TIR	3	9	8	6	14	30	5	39	15	5	7	5	5	3
RLK	RLK	221	250	183	218	330	218	138	222	246	184	220	225	223	129
RLP	RLP	226	233	414	223	258	122	78	192	226	102	202	126	114	127
Total		1488	1601	1724	1467	1985	1330	842	1571	1593	1004	1506	1359	1469	853
